# Unique nigral and cortical pathways implicated by epigenomic and transcriptional analyses in a rotenone rat model of Parkinson’s disease

**DOI:** 10.1101/2024.12.17.628873

**Authors:** Maria Tsalenchuk, Kyle Farmer, Sandra Castro, Abigail Scheirer, Yuqian Ye, J. Timothy Greenamyre, Emily M. Rocha, Sarah J. Marzi

## Abstract

Pesticide exposure is increasingly recognised as a potential environmental factor contributing to the onset of idiopathic Parkinson’s disease, yet the molecular mechanisms underlying this connection remain unclear. This study aims to explore how pesticide exposure disrupts key brain regions involved in Parkinson’s disease pathology by reshaping gene regulatory landscapes. Using the well-established rotenone rat model of the disease, we performed H3K27ac ChIP-sequencing to profile active regulatory elements in the substantia nigra and cortex. In this model, rotenone distributes uniformly throughout the brain, and the degree of complex I inhibition is equivalent in cortical and substantia nigra neurons. Despite the uniformity of complex I inhibition, we identified widespread epigenomic differences, with brain region specific acetylation patterns associated with rotenone exposure. We showed consistent changes in transcriptomic activity by RNA-sequencing. Our results indicate there is a strong immune response to rotenone localised to the substantia nigra and highlight an enrichment of immune-related motifs in this brain region, suggesting that the immune response is at least partially driven by gene regulatory mechanisms. We also noted an increase in C1q complement pathway activity in the substantia nigra. In contrast, we identified widespread dysregulation of synaptic function at the gene regulatory level in the cortex of these same rats. Our results highlight a role for gene regulatory mechanisms potentially mediating the effects of pesticide exposure, driving region-specific functional responses in the brain that may contribute to the pathology and selective vulnerability that characterise Parkinson’s disease.
