## Supplementary Table 6 for "Unique nigral and cortical pathways implicated by epigenomic and transcriptional analyses in a rotenone rat model of Parkinson’s disease"

Motif Name	Consensus	P-value	Log P-value	q-value (Benjamini)	# of Target Sequences with Motif(of 100)	% of Target Sequences with Motif	# of Background Sequences with Motif(of 34854)	% of Background Sequences with Motif
Fra2(bZIP)/Striatum-Fra2-ChIP-Seq(GSE43429)/Homer	GGATGACTCATC	1e-12	-2.777e+01	0.0000	71.0	71.00%	12474.2	35.79%
Fosl2(bZIP)/3T3L1-Fosl2-ChIP-Seq(GSE56872)/Homer	NATGASTCABNN	1e-11	-2.646e+01	0.0000	62.0	62.00%	9920.2	28.46%
Stat3(Stat)/mES-Stat3-ChIP-Seq(GSE11431)/Homer	CTTCCGGGAA	1e-11	-2.628e+01	0.0000	77.0	77.00%	14942.5	42.87%
Fra1(bZIP)/BT549-Fra1-ChIP-Seq(GSE46166)/Homer	NNATGASTCATH	1e-11	-2.624e+01	0.0000	73.0	73.00%	13514.3	38.77%
JunB(bZIP)/DendriticCells-Junb-ChIP-Seq(GSE36099)/Homer	RATGASTCAT	1e-11	-2.538e+01	0.0000	73.0	73.00%	13723.7	39.37%
Atf3(bZIP)/GBM-ATF3-ChIP-Seq(GSE33912)/Homer	DATGASTCATHN	1e-10	-2.442e+01	0.0000	77.0	77.00%	15415.7	44.23%
Stat3+il21(Stat)/CD4-Stat3-ChIP-Seq(GSE19198)/Homer	SVYTTCCNGGAARB	1e-9	-2.240e+01	0.0000	84.0	84.00%	18765.1	53.84%
BATF(bZIP)/Th17-BATF-ChIP-Seq(GSE39756)/Homer	DATGASTCAT	1e-9	-2.213e+01	0.0000	75.0	75.00%	15282.1	43.84%
PU.1-IRF(ETS:IRF)/Bcell-PU.1-ChIP-Seq(GSE21512)/Homer	MGGAAGTGAAAC	1e-8	-2.009e+01	0.0000	97.0	97.00%	26108.2	74.90%
Fos(bZIP)/TSC-Fos-ChIP-Seq(GSE110950)/Homer	NDATGASTCAYN	1e-8	-1.994e+01	0.0000	70.0	70.00%	14097.5	40.45%
RUNX(Runt)/HPC7-Runx1-ChIP-Seq(GSE22178)/Homer	SAAACCACAG	1e-8	-1.933e+01	0.0000	81.0	81.00%	18417.8	52.84%
AP-1(bZIP)/ThioMac-PU.1-ChIP-Seq(GSE21512)/Homer	VTGACTCATC	1e-8	-1.908e+01	0.0000	77.0	77.00%	16910.1	48.51%
MafK(bZIP)/C2C12-MafK-ChIP-Seq(GSE36030)/Homer	GCTGASTCAGCA	1e-8	-1.845e+01	0.0000	50.0	50.00%	8241.1	23.64%
Jun-AP1(bZIP)/K562-cJun-ChIP-Seq(GSE31477)/Homer	GATGASTCATCN	1e-8	-1.843e+01	0.0000	48.0	48.00%	7693.6	22.07%
GRE(NR),IR3/RAW264.7-GRE-ChIP-Seq(Unpublished)/Homer	VAGRACAKWCTGTYC	1e-7	-1.820e+01	0.0000	50.0	50.00%	8301.8	23.82%
MafB(bZIP)/BMM-Mafb-ChIP-Seq(GSE75722)/Homer	WNTGCTGASTCAGCANWTTY	1e-7	-1.810e+01	0.0000	63.0	63.00%	12258.7	35.17%
STAT4(Stat)/CD4-Stat4-ChIP-Seq(GSE22104)/Homer	NYTTCCWGGAAR	1e-7	-1.682e+01	0.0000	85.0	85.00%	20906.2	59.98%
EBF2(EBF)/BrownAdipose-EBF2-ChIP-Seq(GSE97114)/Homer	NABTCCCWDGGGAVH	1e-7	-1.663e+01	0.0000	90.0	90.00%	23278.1	66.78%
Snail1(Zf)/LS174T-SNAIL1.HA-ChIP-Seq(GSE127183)/Homer	TRCACCTGCY	1e-7	-1.655e+01	0.0000	82.0	82.00%	19712.2	56.55%
Fox:Ebox(Forkhead,bHLH)/Panc1-Foxa2-ChIP-Seq(GSE47459)/Homer	NNNVCTGWGYAAACASN	1e-7	-1.646e+01	0.0000	87.0	87.00%	21920.7	62.89%
ZNF189(Zf)/HEK293-ZNF189.GFP-ChIP-Seq(GSE58341)/Homer	TGGAACAGMA	1e-7	-1.627e+01	0.0000	85.0	85.00%	21089.2	60.50%
STAT1(Stat)/HelaS3-STAT1-ChIP-Seq(GSE12782)/Homer	NATTTCCNGGAAAT	1e-7	-1.621e+01	0.0000	50.0	50.00%	8796.4	25.24%
RUNX2(Runt)/PCa-RUNX2-ChIP-Seq(GSE33889)/Homer	NWAACCACADNN	1e-6	-1.600e+01	0.0000	83.0	83.00%	20317.4	58.29%
PRDM15(Zf)/ESC-Prdm15-ChIP-Seq(GSE73694)/Homer	YCCDNTCCAGGTTTT	1e-6	-1.581e+01	0.0000	90.0	90.00%	23551.3	67.57%
STAT5(Stat)/mCD4+-Stat5-ChIP-Seq(GSE12346)/Homer	RTTTCTNAGAAA	1e-6	-1.570e+01	0.0000	54.0	54.00%	10115.6	29.02%
Nr5a2(NR)/Pancreas-LRH1-ChIP-Seq(GSE34295)/Homer	BTCAAGGTCA	1e-6	-1.562e+01	0.0000	82.0	82.00%	20026.3	57.46%
ELF5(ETS)/T47D-ELF5-ChIP-Seq(GSE30407)/Homer	ACVAGGAAGT	1e-6	-1.557e+01	0.0000	81.0	81.00%	19630.0	56.32%
RORa(NR)/Liver-Rora-ChIP-Seq(GSE101115)/Homer	AAWCTAGGTCARDNN	1e-6	-1.537e+01	0.0000	36.0	36.00%	5254.5	15.08%
NF1(CTF)/LNCAP-NF1-ChIP-Seq(Unpublished)/Homer	CYTGGCABNSTGCCAR	1e-6	-1.531e+01	0.0000	66.0	66.00%	14103.7	40.46%
Bach2(bZIP)/OCILy7-Bach2-ChIP-Seq(GSE44420)/Homer	TGCTGAGTCA	1e-6	-1.515e+01	0.0000	42.0	42.00%	6844.4	19.64%
ERG(ETS)/VCaP-ERG-ChIP-Seq(GSE14097)/Homer	ACAGGAAGTG	1e-6	-1.463e+01	0.0000	99.0	99.00%	29217.6	83.82%
Elf4(ETS)/BMDM-Elf4-ChIP-Seq(GSE88699)/Homer	ACTTCCKGKT	1e-6	-1.452e+01	0.0000	91.0	91.00%	24486.5	70.25%
ERE(NR),IR3/MCF7-ERa-ChIP-Seq(Unpublished)/Homer	VAGGTCACNSTGACC	1e-6	-1.422e+01	0.0000	51.0	51.00%	9637.3	27.65%
AP-2gamma(AP2)/MCF7-TFAP2C-ChIP-Seq(GSE21234)/Homer	SCCTSAGGSCAW	1e-6	-1.417e+01	0.0000	90.0	90.00%	24116.4	69.19%
ELF3(ETS)/PDAC-ELF3-ChIP-Seq(GSE64557)/Homer	ANCAGGAAGT	1e-6	-1.414e+01	0.0000	79.0	79.00%	19318.2	55.42%
GRE(NR),IR3/A549-GR-ChIP-Seq(GSE32465)/Homer	NRGVACABNVTGTYCY	1e-6	-1.412e+01	0.0000	35.0	35.00%	5273.4	15.13%
FoxL2(Forkhead)/Ovary-FoxL2-ChIP-Seq(GSE60858)/Homer	WWTRTAAACAVG	1e-6	-1.407e+01	0.0000	72.0	72.00%	16658.3	47.79%
E2F6(E2F)/Hela-E2F6-ChIP-Seq(GSE31477)/Homer	GGCGGGAARN	1e-5	-1.369e+01	0.0000	63.0	63.00%	13617.8	39.07%
Nr5a2(NR)/mES-Nr5a2-ChIP-Seq(GSE19019)/Homer	BTCAAGGTCA	1e-5	-1.369e+01	0.0000	73.0	73.00%	17162.3	49.24%
EHF(ETS)/LoVo-EHF-ChIP-Seq(GSE49402)/Homer	AVCAGGAAGT	1e-5	-1.361e+01	0.0000	94.0	94.00%	26364.2	75.64%
Ap4(bHLH)/AML-Tfap4-ChIP-Seq(GSE45738)/Homer	NAHCAGCTGD	1e-5	-1.342e+01	0.0000	92.0	92.00%	25376.7	72.81%
Tbet(T-box)/CD8-Tbet-ChIP-Seq(GSE33802)/Homer	AGGTGTGAAM	1e-5	-1.330e+01	0.0000	82.0	82.00%	20849.0	59.82%
Foxf1(Forkhead)/Lung-Foxf1-ChIP-Seq(GSE77951)/Homer	WWATRTAAACAN	1e-5	-1.330e+01	0.0000	74.0	74.00%	17679.5	50.72%
ERRg(NR)/Kidney-ESRRG-ChIP-Seq(GSE104905)/Homer	GTGACCTTGRVN	1e-5	-1.328e+01	0.0000	82.0	82.00%	20857.5	59.84%
Slug(Zf)/Mesoderm-Snai2-ChIP-Seq(GSE61475)/Homer	SNGCACCTGCHS	1e-5	-1.324e+01	0.0000	67.0	67.00%	15153.2	43.47%
Rbpj1(?)/Panc1-Rbpj1-ChIP-Seq(GSE47459)/Homer	HTTTCCCASG	1e-5	-1.321e+01	0.0000	96.0	96.00%	27643.8	79.31%
ZEB1(Zf)/PDAC-ZEB1-ChIP-Seq(GSE64557)/Homer	VCAGGTRDRY	1e-5	-1.307e+01	0.0000	96.0	96.00%	27691.5	79.45%
Foxa2(Forkhead)/Liver-Foxa2-ChIP-Seq(GSE25694)/Homer	CYTGTTTACWYW	1e-5	-1.301e+01	0.0000	73.0	73.00%	17411.0	49.95%
Tcf12(bHLH)/GM12878-Tcf12-ChIP-Seq(GSE32465)/Homer	VCAGCTGYTG	1e-5	-1.296e+01	0.0000	86.0	86.00%	22700.2	65.13%
Fli1(ETS)/CD8-FLI-ChIP-Seq(GSE20898)/Homer	NRYTTCCGGH	1e-5	-1.293e+01	0.0000	92.0	92.00%	25550.3	73.30%
Hoxd12(Homeobox)/ChickenMSG-Hoxd12.Flag-ChIP-Seq(GSE86088)/Homer	HDGYAATGAAAN	1e-5	-1.290e+01	0.0000	91.0	91.00%	25059.2	71.89%
Etv2(ETS)/ES-ER71-ChIP-Seq(GSE59402)/Homer	NNAYTTCCTGHN	1e-5	-1.285e+01	0.0000	87.0	87.00%	23189.7	66.53%
ZNF467(Zf)/HEK293-ZNF467.GFP-ChIP-Seq(GSE58341)/Homer	TGGGGAAGGGCM	1e-5	-1.281e+01	0.0000	87.0	87.00%	23204.8	66.57%
Gfi1b(Zf)/HPC7-Gfi1b-ChIP-Seq(GSE22178)/Homer	MAATCACTGC	1e-5	-1.277e+01	0.0000	68.0	68.00%	15676.1	44.97%
NFY(CCAAT)/Promoter/Homer	RGCCAATSRG	1e-5	-1.270e+01	0.0000	73.0	73.00%	17524.5	50.28%
GATA3(Zf),DR8/iTreg-Gata3-ChIP-Seq(GSE20898)/Homer	AGATSTNDNNDSAGATAASN	1e-5	-1.269e+01	0.0000	21.0	21.00%	2364.4	6.78%
GSC(Homeobox)/FrogEmbryos-GSC-ChIP-Seq(DRA000576)/Homer	RGGATTAR	1e-5	-1.267e+01	0.0000	83.0	83.00%	21506.3	61.70%
PGR(NR)/EndoStromal-PGR-ChIP-Seq(GSE69539)/Homer	AAGAACATWHTGTTC	1e-5	-1.266e+01	0.0000	42.0	42.00%	7488.0	21.48%
Zic(Zf)/Cerebellum-ZIC1.2-ChIP-Seq(GSE60731)/Homer	CCTGCTGAGH	1e-5	-1.261e+01	0.0000	82.0	82.00%	21109.1	60.56%
MyoD(bHLH)/Myotube-MyoD-ChIP-Seq(GSE21614)/Homer	RRCAGCTGYTSY	1e-5	-1.253e+01	0.0000	80.0	80.00%	20318.9	58.29%
ZNF341(Zf)/EBV-ZNF341-ChIP-Seq(GSE113194)/Homer	GGAACAGCCG	1e-5	-1.247e+01	0.0000	78.0	78.00%	19537.4	56.05%
STAT6(Stat)/CD4-Stat6-ChIP-Seq(GSE22104)/Homer	ABTTCYYRRGAA	1e-5	-1.240e+01	0.0000	61.0	61.00%	13397.0	38.44%
EWS:ERG-fusion(ETS)/CADO_ES1-EWS:ERG-ChIP-Seq(SRA014231)/Homer	ATTTCCTGTN	1e-5	-1.230e+01	0.0000	75.0	75.00%	18435.2	52.89%
Tcf21(bHLH)/ArterySmoothMuscle-Tcf21-ChIP-Seq(GSE61369)/Homer	NAACAGCTGG	1e-5	-1.223e+01	0.0000	85.0	85.00%	22535.5	64.65%
Tbx6(T-box)/ESC-Tbx6-ChIP-Seq(GSE93524)/Homer	DAGGTGTBAA	1e-5	-1.213e+01	0.0000	84.0	84.00%	22141.7	63.52%
E2A(bHLH)/proBcell-E2A-ChIP-Seq(GSE21978)/Homer	DNRCAGCTGY	1e-5	-1.210e+01	0.0000	94.0	94.00%	26897.3	77.17%
Foxo3(Forkhead)/U2OS-Foxo3-ChIP-Seq(E-MTAB-2701)/Homer	DGTAAACA	1e-5	-1.210e+01	0.0000	68.0	68.00%	15925.1	45.69%
Barx1(Homeobox)/Stomach-Barx1.3xFlag-ChIP-Seq(GSE69483)/Homer	AAACMATTAN	1e-5	-1.206e+01	0.0000	51.0	51.00%	10308.0	29.57%
Six2(Homeobox)/NephronProgenitor-Six2-ChIP-Seq(GSE39837)/Homer	GWAAYHTGAKMC	1e-5	-1.205e+01	0.0000	79.0	79.00%	20098.6	57.66%
PSE(SNAPc)/K562-mStart-Seq/Homer	WAVTCACCMTAASYDAAAAG	1e-5	-1.195e+01	0.0000	58.0	58.00%	12563.2	36.04%
PU.1(ETS)/ThioMac-PU.1-ChIP-Seq(GSE21512)/Homer	AGAGGAAGTG	1e-5	-1.191e+01	0.0000	68.0	68.00%	15994.3	45.89%
AP-2alpha(AP2)/Hela-AP2alpha-ChIP-Seq(GSE31477)/Homer	ATGCCCTGAGGC	1e-5	-1.184e+01	0.0000	81.0	81.00%	20993.9	60.23%
Ascl2(bHLH)/ESC-Ascl2-ChIP-Seq(GSE97712)/Homer	SSRGCAGCTGCH	1e-5	-1.175e+01	0.0000	88.0	88.00%	24060.2	69.03%
ARE(NR)/LNCAP-AR-ChIP-Seq(GSE27824)/Homer	RGRACASNSTGTYCYB	1e-5	-1.159e+01	0.0001	50.0	50.00%	10159.0	29.15%
E2F1(E2F)/Hela-E2F1-ChIP-Seq(GSE22478)/Homer	CWGGCGGGAA	1e-5	-1.154e+01	0.0001	36.0	36.00%	6159.9	17.67%
BHLHA15(bHLH)/NIH3T3-BHLHB8.HA-ChIP-Seq(GSE119782)/Homer	NAMCAGCTGK	1e-4	-1.141e+01	0.0001	93.0	93.00%	26619.9	76.37%
Smad2(MAD)/ES-SMAD2-ChIP-Seq(GSE29422)/Homer	CTGTCTGG	1e-4	-1.126e+01	0.0001	97.0	97.00%	28924.8	82.98%
PPARE(NR),DR1/3T3L1-Pparg-ChIP-Seq(GSE13511)/Homer	TGACCTTTGCCCCA	1e-4	-1.118e+01	0.0001	85.0	85.00%	22946.8	65.83%
RAR:RXR(NR),DR0/ES-RAR-ChIP-Seq(GSE56893)/Homer	AGGTCAAGGTCA	1e-4	-1.112e+01	0.0001	38.0	38.00%	6818.9	19.56%
SpiB(ETS)/OCILY3-SPIB-ChIP-Seq(GSE56857)/Homer	AAAGRGGAAGTG	1e-4	-1.111e+01	0.0001	44.0	44.00%	8521.3	24.45%
HEB(bHLH)/mES-Heb-ChIP-Seq(GSE53233)/Homer	VCAGCTGBNN	1e-4	-1.109e+01	0.0001	98.0	98.00%	29631.9	85.01%
Maz(Zf)/HepG2-Maz-ChIP-Seq(GSE31477)/Homer	GGGGGGGG	1e-4	-1.105e+01	0.0001	93.0	93.00%	26754.1	76.76%
Rfx6(HTH)/Min6b1-Rfx6.HA-ChIP-Seq(GSE62844)/Homer	TGTTKCCTAGCAACM	1e-4	-1.097e+01	0.0001	89.0	89.00%	24828.8	71.23%
Atf7(bZIP)/3T3L1-Atf7-ChIP-Seq(GSE56872)/Homer	NGRTGACGTCAY	1e-4	-1.086e+01	0.0001	56.0	56.00%	12310.0	35.32%
MafA(bZIP)/Islet-MafA-ChIP-Seq(GSE30298)/Homer	TGCTGACTCA	1e-4	-1.084e+01	0.0001	78.0	78.00%	20182.9	57.90%
E2F4(E2F)/K562-E2F4-ChIP-Seq(GSE31477)/Homer	GGCGGGAAAH	1e-4	-1.082e+01	0.0001	51.0	51.00%	10731.5	30.79%
Zic3(Zf)/mES-Zic3-ChIP-Seq(GSE37889)/Homer	GGCCYCCTGCTGDGH	1e-4	-1.079e+01	0.0001	71.0	71.00%	17529.3	50.29%
MyoG(bHLH)/C2C12-MyoG-ChIP-Seq(GSE36024)/Homer	AACAGCTG	1e-4	-1.071e+01	0.0001	86.0	86.00%	23571.2	67.63%
Bcl6(Zf)/Liver-Bcl6-ChIP-Seq(GSE31578)/Homer	NNNCTTTCCAGGAAA	1e-4	-1.069e+01	0.0001	91.0	91.00%	25890.0	74.28%
Tbx21(T-box)/GM12878-TBX21-ChIP-Seq(Encode)/Homer	AGGTGTGAAA	1e-4	-1.069e+01	0.0001	78.0	78.00%	20247.0	58.09%
PRDM1(Zf)/Hela-PRDM1-ChIP-Seq(GSE31477)/Homer	ACTTTCACTTTC	1e-4	-1.067e+01	0.0001	61.0	61.00%	14040.8	40.28%
NF-E2(bZIP)/K562-NFE2-ChIP-Seq(GSE31477)/Homer	GATGACTCAGCA	1e-4	-1.064e+01	0.0001	19.0	19.00%	2280.1	6.54%
NeuroD1(bHLH)/Islet-NeuroD1-ChIP-Seq(GSE30298)/Homer	GCCATCTGTT	1e-4	-1.060e+01	0.0001	79.0	79.00%	20680.4	59.33%
Ascl1(bHLH)/NeuralTubes-Ascl1-ChIP-Seq(GSE55840)/Homer	NNVVCAGCTGBN	1e-4	-1.058e+01	0.0001	95.0	95.00%	27997.8	80.33%
ETV1(ETS)/GIST48-ETV1-ChIP-Seq(GSE22441)/Homer	AACCGGAAGT	1e-4	-1.054e+01	0.0001	95.0	95.00%	28013.3	80.37%
LEF1(HMG)/H1-LEF1-ChIP-Seq(GSE64758)/Homer	CCTTTGATST	1e-4	-1.052e+01	0.0001	66.0	66.00%	15830.2	45.42%
ETS1(ETS)/Jurkat-ETS1-ChIP-Seq(GSE17954)/Homer	ACAGGAAGTG	1e-4	-1.052e+01	0.0001	88.0	88.00%	24544.0	70.42%
CEBP:AP1(bZIP)/ThioMac-CEBPb-ChIP-Seq(GSE21512)/Homer	DRTGTTGCAA	1e-4	-1.050e+01	0.0001	64.0	64.00%	15138.5	43.43%
Hand2(bHLH)/Mesoderm-Hand2-ChIP-Seq(GSE61475)/Homer	TGACANARRCCAGRC	1e-4	-1.050e+01	0.0001	64.0	64.00%	15140.9	43.44%
CEBP(bZIP)/ThioMac-CEBPb-ChIP-Seq(GSE21512)/Homer	ATTGCGCAAC	1e-4	-1.047e+01	0.0001	57.0	57.00%	12784.6	36.68%
TCF4(bHLH)/SHSY5Y-TCF4-ChIP-Seq(GSE96915)/Homer	SMCATCTGKH	1e-4	-1.045e+01	0.0001	94.0	94.00%	27504.1	78.91%
E2F7(E2F)/Hela-E2F7-ChIP-Seq(GSE32673)/Homer	VDTTTCCCGCCA	1e-4	-1.036e+01	0.0001	24.0	24.00%	3437.2	9.86%
PBX2(Homeobox)/K562-PBX2-ChIP-Seq(Encode)/Homer	RTGATTKATRGN	1e-4	-1.034e+01	0.0001	65.0	65.00%	15551.8	44.62%
ZNF415(Zf)/HEK293-ZNF415.GFP-ChIP-Seq(GSE58341)/Homer	GRTGMTRGAGCC	1e-4	-1.027e+01	0.0001	65.0	65.00%	15580.3	44.70%
E2A(bHLH),near_PU.1/Bcell-PU.1-ChIP-Seq(GSE21512)/Homer	NVCACCTGBN	1e-4	-1.025e+01	0.0001	90.0	90.00%	25584.4	73.40%
SF1(NR)/H295R-Nr5a1-ChIP-Seq(GSE44220)/Homer	CAAGGHCANV	1e-4	-1.021e+01	0.0002	65.0	65.00%	15607.5	44.78%
FXR(NR),IR1/Liver-FXR-ChIP-Seq(Chong_et_al.)/Homer	AGGTCANTGACCTB	1e-4	-1.020e+01	0.0002	56.0	56.00%	12558.2	36.03%
ELF1(ETS)/Jurkat-ELF1-ChIP-Seq(SRA014231)/Homer	AVCCGGAAGT	1e-4	-1.006e+01	0.0002	68.0	68.00%	16738.0	48.02%
TEAD3(TEA)/HepG2-TEAD3-ChIP-Seq(Encode)/Homer	TRCATTCCAG	1e-4	-1.004e+01	0.0002	81.0	81.00%	21728.1	62.34%
MafF(bZIP)/HepG2-MafF-ChIP-Seq(GSE31477)/Homer	HWWGTCAGCAWWTTT	1e-4	-1.003e+01	0.0002	34.0	34.00%	6043.3	17.34%
PRDM10(Zf)/HEK293-PRDM10.eGFP-ChIP-Seq(Encode)/Homer	TGGTACATTCCA	1e-4	-9.859e+00	0.0002	69.0	69.00%	17184.4	49.30%
EBF1(EBF)/Near-E2A-ChIP-Seq(GSE21512)/Homer	GTCCCCWGGGGA	1e-4	-9.810e+00	0.0002	88.0	88.00%	24836.8	71.26%
TATA-Box(TBP)/Promoter/Homer	CCTTTTAWAGSC	1e-4	-9.804e+00	0.0002	85.0	85.00%	23511.5	67.45%
SPDEF(ETS)/VCaP-SPDEF-ChIP-Seq(SRA014231)/Homer	ASWTCCTGBT	1e-4	-9.802e+00	0.0002	86.0	86.00%	23947.3	68.70%
PPARa(NR),DR1/Liver-Ppara-ChIP-Seq(GSE47954)/Homer	VNAGGKCAAAGGTCA	1e-4	-9.708e+00	0.0002	86.0	86.00%	23987.5	68.82%
Zic2(Zf)/ESC-Zic2-ChIP-Seq(SRP197560)/Homer	CHCAGCRGGRGG	1e-4	-9.671e+00	0.0002	62.0	62.00%	14787.2	42.42%
ZNF322(Zf)/HEK293-ZNF322.GFP-ChIP-Seq(GSE58341)/Homer	GAGCCTGGTACTGWGCCTGR	1e-4	-9.633e+00	0.0002	51.0	51.00%	11172.8	32.05%
PRDM14(Zf)/H1-PRDM14-ChIP-Seq(GSE22767)/Homer	RGGTCTCTAACY	1e-4	-9.623e+00	0.0002	49.0	49.00%	10548.4	30.26%
FOXP1(Forkhead)/H9-FOXP1-ChIP-Seq(GSE31006)/Homer	NYYTGTTTACHN	1e-4	-9.576e+00	0.0003	51.0	51.00%	11194.0	32.12%
RARg(NR)/ES-RARg-ChIP-Seq(GSE30538)/Homer	AGGTCAAGGTCA	1e-4	-9.521e+00	0.0003	23.0	23.00%	3385.4	9.71%
CRE(bZIP)/Promoter/Homer	CSGTGACGTCAC	1e-4	-9.515e+00	0.0003	36.0	36.00%	6748.0	19.36%
MITF(bHLH)/MastCells-MITF-ChIP-Seq(GSE48085)/Homer	RTCATGTGAC	1e-4	-9.467e+00	0.0003	78.0	78.00%	20768.9	59.59%
RXR(NR),DR1/3T3L1-RXR-ChIP-Seq(GSE13511)/Homer	TAGGGCAAAGGTCA	1e-4	-9.463e+00	0.0003	88.0	88.00%	24981.0	71.67%
Tbr1(T-box)/Cortex-Tbr1-ChIP-Seq(GSE71384)/Homer	AAGGTGTKAA	1e-4	-9.370e+00	0.0003	86.0	86.00%	24131.3	69.23%
Pit1(Homeobox)/GCrat-Pit1-ChIP-Seq(GSE58009)/Homer	ATGMATATDC	1e-4	-9.347e+00	0.0003	65.0	65.00%	15971.0	45.82%
Atoh1(bHLH)/Cerebellum-Atoh1-ChIP-Seq(GSE22111)/Homer	VNRVCAGCTGGY	1e-4	-9.308e+00	0.0003	86.0	86.00%	24158.9	69.31%
Elk4(ETS)/Hela-Elk4-ChIP-Seq(GSE31477)/Homer	NRYTTCCGGY	1e-4	-9.295e+00	0.0003	69.0	69.00%	17430.0	50.01%
Max(bHLH)/K562-Max-ChIP-Seq(GSE31477)/Homer	RCCACGTGGYYN	1e-4	-9.269e+00	0.0003	67.0	67.00%	16717.9	47.96%
Zfp809(Zf)/ES-Zfp809-ChIP-Seq(GSE70799)/Homer	GGGGCTYGKCTGGGA	1e-4	-9.254e+00	0.0003	40.0	40.00%	7972.3	22.87%
ZEB2(Zf)/SNU398-ZEB2-ChIP-Seq(GSE103048)/Homer	GNMCAGGTGTGC	1e-4	-9.239e+00	0.0003	79.0	79.00%	21267.8	61.02%
ZNF416(Zf)/HEK293-ZNF416.GFP-ChIP-Seq(GSE58341)/Homer	WDNCTGGGCA	1e-4	-9.237e+00	0.0003	93.0	93.00%	27457.1	78.77%
THRb(NR)/HepG2-THRb.Flag-ChIP-Seq(Encode)/Homer	GGTCACCTGAGGTCA	1e-4	-9.231e+00	0.0003	68.0	68.00%	17094.7	49.04%
Bach1(bZIP)/K562-Bach1-ChIP-Seq(GSE31477)/Homer	AWWNTGCTGAGTCAT	1e-4	-9.216e+00	0.0003	17.0	17.00%	2103.5	6.03%
Nrf2(bZIP)/Lymphoblast-Nrf2-ChIP-Seq(GSE37589)/Homer	HTGCTGAGTCAT	1e-3	-9.152e+00	0.0003	16.0	16.00%	1906.9	5.47%
PR(NR)/T47D-PR-ChIP-Seq(GSE31130)/Homer	VAGRACAKNCTGTBC	1e-3	-9.064e+00	0.0004	99.0	99.00%	31021.0	89.00%
Sp5(Zf)/mES-Sp5.Flag-ChIP-Seq(GSE72989)/Homer	RGKGGGCGGAGC	1e-3	-9.026e+00	0.0004	85.0	85.00%	23847.1	68.42%
FOXK1(Forkhead)/HEK293-FOXK1-ChIP-Seq(GSE51673)/Homer	NVWTGTTTAC	1e-3	-9.008e+00	0.0004	75.0	75.00%	19803.8	56.82%
p63(p53)/Keratinocyte-p63-ChIP-Seq(GSE17611)/Homer	NNDRCATGYCYNRRCATGYH	1e-3	-8.953e+00	0.0004	50.0	50.00%	11123.3	31.91%
Hoxd13(Homeobox)/ChickenMSG-Hoxd13.Flag-ChIP-Seq(GSE86088)/Homer	NCYAATAAAA	1e-3	-8.825e+00	0.0005	84.0	84.00%	23509.9	67.45%
Hoxc9(Homeobox)/Ainv15-Hoxc9-ChIP-Seq(GSE21812)/Homer	GGCCATAAATCA	1e-3	-8.825e+00	0.0005	48.0	48.00%	10545.7	30.26%
MYB(HTH)/ERMYB-Myb-ChIPSeq(GSE22095)/Homer	GGCVGTTR	1e-3	-8.801e+00	0.0005	94.0	94.00%	28144.3	80.75%
GLIS3(Zf)/Thyroid-Glis3.GFP-ChIP-Seq(GSE103297)/Homer	CTCCCTGGGAGGCCN	1e-3	-8.788e+00	0.0005	93.0	93.00%	27638.6	79.29%
NeuroG2(bHLH)/Fibroblast-NeuroG2-ChIP-Seq(GSE75910)/Homer	ACCATCTGTT	1e-3	-8.776e+00	0.0005	93.0	93.00%	27643.3	79.31%
Ets1-distal(ETS)/CD4+-PolII-ChIP-Seq(Barski_et_al.)/Homer	MACAGGAAGT	1e-3	-8.775e+00	0.0005	50.0	50.00%	11195.2	32.12%
Myf5(bHLH)/GM-Myf5-ChIP-Seq(GSE24852)/Homer	BAACAGCTGT	1e-3	-8.738e+00	0.0005	72.0	72.00%	18789.5	53.91%
Zfp281(Zf)/ES-Zfp281-ChIP-Seq(GSE81042)/Homer	CCCCTCCCCCAC	1e-3	-8.689e+00	0.0005	51.0	51.00%	11549.2	33.13%
ZNF652/HepG2-ZNF652.Flag-ChIP-Seq(Encode)/Homer	TTAACCCTTTVNKKN	1e-3	-8.560e+00	0.0006	37.0	37.00%	7346.6	21.08%
Dlx3(Homeobox)/Kerainocytes-Dlx3-ChIP-Seq(GSE89884)/Homer	NDGTAATTAC	1e-3	-8.544e+00	0.0006	53.0	53.00%	12255.3	35.16%
ETV4(ETS)/HepG2-ETV4-ChIP-Seq(ENCODE)/Homer	ACCGGAAGTG	1e-3	-8.509e+00	0.0006	89.0	89.00%	25845.9	74.15%
WT1(Zf)/Kidney-WT1-ChIP-Seq(GSE90016)/Homer	MCTCCCMCRCAB	1e-3	-8.488e+00	0.0006	71.0	71.00%	18532.9	53.17%
KLF14(Zf)/HEK293-KLF14.GFP-ChIP-Seq(GSE58341)/Homer	RGKGGGCGKGGC	1e-3	-8.488e+00	0.0006	96.0	96.00%	29344.2	84.19%
THRa(NR)/C17.2-THRa-ChIP-Seq(GSE38347)/Homer	GGTCANYTGAGGWCA	1e-3	-8.477e+00	0.0006	57.0	57.00%	13604.5	39.03%
Mef2b(MADS)/HEK293-Mef2b.V5-ChIP-Seq(GSE67450)/Homer	GCTATTTTTGGM	1e-3	-8.476e+00	0.0006	65.0	65.00%	16361.0	46.94%
ZBTB18(Zf)/HEK293-ZBTB18.GFP-ChIP-Seq(GSE58341)/Homer	AACATCTGGA	1e-3	-8.471e+00	0.0006	61.0	61.00%	14965.6	42.94%
GRHL2(CP2)/HBE-GRHL2-ChIP-Seq(GSE46194)/Homer	AAACYKGTTWDACMRGTTTB	1e-3	-8.448e+00	0.0006	48.0	48.00%	10697.9	30.69%
NFkB-p65(RHD)/GM12787-p65-ChIP-Seq(GSE19485)/Homer	WGGGGATTTCCC	1e-3	-8.369e+00	0.0007	59.0	59.00%	14327.4	41.11%
IRF8(IRF)/BMDM-IRF8-ChIP-Seq(GSE77884)/Homer	GRAASTGAAAST	1e-3	-8.333e+00	0.0007	45.0	45.00%	9812.0	28.15%
Foxh1(Forkhead)/hESC-FOXH1-ChIP-Seq(GSE29422)/Homer	NNTGTGGATTSS	1e-3	-8.302e+00	0.0007	57.0	57.00%	13682.6	39.26%
COUP-TFII(NR)/Artia-Nr2f2-ChIP-Seq(GSE46497)/Homer	AGRGGTCA	1e-3	-8.276e+00	0.0007	95.0	95.00%	28880.7	82.86%
GABPA(ETS)/Jurkat-GABPa-ChIP-Seq(GSE17954)/Homer	RACCGGAAGT	1e-3	-8.237e+00	0.0007	83.0	83.00%	23357.1	67.01%
Erra(NR)/HepG2-Erra-ChIP-Seq(GSE31477)/Homer	CAAAGGTCAG	1e-3	-8.217e+00	0.0007	99.0	99.00%	31309.9	89.83%
HOXB13(Homeobox)/ProstateTumor-HOXB13-ChIP-Seq(GSE56288)/Homer	TTTTATKRGG	1e-3	-8.202e+00	0.0007	72.0	72.00%	19040.3	54.63%
Arnt:Ahr(bHLH)/MCF7-Arnt-ChIP-Seq(Lo_et_al.)/Homer	TBGCACGCAA	1e-3	-8.188e+00	0.0008	64.0	64.00%	16141.1	46.31%
RUNX-AML(Runt)/CD4+-PolII-ChIP-Seq(Barski_et_al.)/Homer	GCTGTGGTTW	1e-3	-8.164e+00	0.0008	71.0	71.00%	18685.2	53.61%
IRF3(IRF)/BMDM-Irf3-ChIP-Seq(GSE67343)/Homer	AGTTTCAKTTTC	1e-3	-8.068e+00	0.0008	43.0	43.00%	9305.6	26.70%
Unknown-ESC-element(?)/mES-Nanog-ChIP-Seq(GSE11724)/Homer	CACAGCAGGGGG	1e-3	-8.066e+00	0.0008	68.0	68.00%	17630.0	50.58%
AMYB(HTH)/Testes-AMYB-ChIP-Seq(GSE44588)/Homer	TGGCAGTTGG	1e-3	-8.002e+00	0.0009	91.0	91.00%	26995.8	77.45%
Atf1(bZIP)/K562-ATF1-ChIP-Seq(GSE31477)/Homer	GATGACGTCA	1e-3	-7.974e+00	0.0009	62.0	62.00%	15541.5	44.59%
EWS:FLI1-fusion(ETS)/SK_N_MC-EWS:FLI1-ChIP-Seq(SRA014231)/Homer	VACAGGAAAT	1e-3	-7.960e+00	0.0009	67.0	67.00%	17319.7	49.69%
NFE2L2(bZIP)/HepG2-NFE2L2-ChIP-Seq(Encode)/Homer	AWWWTGCTGAGTCAT	1e-3	-7.840e+00	0.0010	15.0	15.00%	1925.6	5.52%
ZNF7(Zf)/HepG2-ZNF7.Flag-ChIP-Seq(Encode)/Homer	CTGCCWVCTTTTRTA	1e-3	-7.833e+00	0.0010	57.0	57.00%	13896.2	39.87%
STAT6(Stat)/Macrophage-Stat6-ChIP-Seq(GSE38377)/Homer	TTCCKNAGAA	1e-3	-7.816e+00	0.0010	57.0	57.00%	13904.1	39.89%
EKLF(Zf)/Erythrocyte-Klf1-ChIP-Seq(GSE20478)/Homer	NWGGGTGTGGCY	1e-3	-7.688e+00	0.0012	39.0	39.00%	8252.9	23.68%
ZBTB12(Zf)/HEK293-ZBTB12.GFP-ChIP-Seq(GSE58341)/Homer	NGNTCTAGAACCNGV	1e-3	-7.570e+00	0.0013	58.0	58.00%	14358.5	41.19%
ETS(ETS)/Promoter/Homer	AACCGGAAGT	1e-3	-7.537e+00	0.0013	51.0	51.00%	12049.9	34.57%
FoxD3(forkhead)/ZebrafishEmbryo-Foxd3.biotin-ChIP-seq(GSE106676)/Homer	TGTTTAYTTAGC	1e-3	-7.533e+00	0.0013	69.0	69.00%	18255.6	52.37%
FOXK2(Forkhead)/U2OS-FOXK2-ChIP-Seq(E-MTAB-2204)/Homer	SCHTGTTTACAT	1e-3	-7.448e+00	0.0014	60.0	60.00%	15101.0	43.32%
Foxo1(Forkhead)/RAW-Foxo1-ChIP-Seq(Fan_et_al.)/Homer	CTGTTTAC	1e-3	-7.443e+00	0.0014	95.0	95.00%	29217.7	83.83%
Nkx3.1(Homeobox)/LNCaP-Nkx3.1-ChIP-Seq(GSE28264)/Homer	AAGCACTTAA	1e-3	-7.378e+00	0.0015	98.0	98.00%	30942.9	88.77%
n-Myc(bHLH)/mES-nMyc-ChIP-Seq(GSE11431)/Homer	VRCCACGTGG	1e-3	-7.358e+00	0.0016	66.0	66.00%	17255.9	49.51%
Hoxa11(Homeobox)/ChickenMSG-Hoxa11.Flag-ChIP-Seq(GSE86088)/Homer	TTTTATGGCM	1e-3	-7.326e+00	0.0016	93.0	93.00%	28252.3	81.06%
Pdx1(Homeobox)/Islet-Pdx1-ChIP-Seq(SRA008281)/Homer	YCATYAATCA	1e-3	-7.317e+00	0.0016	65.0	65.00%	16918.2	48.54%
Sox21(HMG)/ESC-SOX21-ChIP-Seq(GSE110505)/Homer	BCCWTTGTBYKV	1e-3	-7.310e+00	0.0016	93.0	93.00%	28259.9	81.08%
TEAD2(TEA)/Py2T-Tead2-ChIP-Seq(GSE55709)/Homer	CCWGGAATGY	1e-3	-7.306e+00	0.0016	55.0	55.00%	13474.9	38.66%
Rfx5(HTH)/GM12878-Rfx5-ChIP-Seq(GSE31477)/Homer	SCCTAGCAACAG	1e-3	-7.292e+00	0.0016	48.0	48.00%	11195.0	32.12%
Isl1(Homeobox)/Neuron-Isl1-ChIP-Seq(GSE31456)/Homer	CTAATKGV	1e-3	-7.241e+00	0.0017	92.0	92.00%	27805.7	79.77%
ZNF519(Zf)/HEK293-ZNF519.GFP-ChIP-Seq(GSE58341)/Homer	GAGSCCGAGC	1e-3	-7.196e+00	0.0018	36.0	36.00%	7559.0	21.69%
Sox2(HMG)/mES-Sox2-ChIP-Seq(GSE11431)/Homer	BCCATTGTTC	1e-3	-7.191e+00	0.0018	73.0	73.00%	19915.3	57.14%
CLOCK(bHLH)/Liver-Clock-ChIP-Seq(GSE39860)/Homer	GHCACGTG	1e-3	-7.175e+00	0.0018	57.0	57.00%	14210.7	40.77%
COUP-TFII(NR)/K562-NR2F1-ChIP-Seq(Encode)/Homer	GKBCARAGGTCA	1e-3	-7.158e+00	0.0018	91.0	91.00%	27370.6	78.53%
RORg(NR)/Liver-Rorc-ChIP-Seq(GSE101115)/Homer	WAABTAGGTCAV	1e-3	-7.120e+00	0.0019	21.0	21.00%	3486.7	10.00%
Smad4(MAD)/ESC-SMAD4-ChIP-Seq(GSE29422)/Homer	VBSYGTCTGG	1e-3	-7.095e+00	0.0019	95.0	95.00%	29361.6	84.24%
PU.1:IRF8(ETS:IRF)/pDC-Irf8-ChIP-Seq(GSE66899)/Homer	GGAAGTGAAAST	1e-3	-7.037e+00	0.0020	33.0	33.00%	6750.5	19.37%
Otx2(Homeobox)/EpiLC-Otx2-ChIP-Seq(GSE56098)/Homer	NYTAATCCYB	1e-3	-7.033e+00	0.0020	66.0	66.00%	17420.5	49.98%
ETS:RUNX(ETS,Runt)/Jurkat-RUNX1-ChIP-Seq(GSE17954)/Homer	RCAGGATGTGGT	1e-3	-7.024e+00	0.0020	23.0	23.00%	4021.6	11.54%
Twist2(bHLH)/Myoblast-Twist2.Ty1-ChIP-Seq(GSE127998)/Homer	MCAGCTGBYH	1e-3	-7.006e+00	0.0020	94.0	94.00%	28887.3	82.88%
DLX5(Homeobox)/BasalGanglia-Dlx5-ChIP-seq(GSE124936)/Homer	SSTAATTA	1e-3	-6.999e+00	0.0020	56.0	56.00%	13959.5	40.05%
HNF4a(NR),DR1/HepG2-HNF4a-ChIP-Seq(GSE25021)/Homer	CARRGKBCAAAGTYCA	1e-3	-6.968e+00	0.0021	58.0	58.00%	14653.4	42.04%
HIF2a(bHLH)/785_O-HIF2a-ChIP-Seq(GSE34871)/Homer	GCACGTACCC	1e-3	-6.963e+00	0.0021	43.0	43.00%	9769.5	28.03%
Six1(Homeobox)/Myoblast-Six1-ChIP-Chip(GSE20150)/Homer	GKVTCADRTTWC	1e-3	-6.944e+00	0.0021	33.0	33.00%	6785.8	19.47%
IRF4(IRF)/GM12878-IRF4-ChIP-Seq(GSE32465)/Homer	ACTGAAACCA	1e-2	-6.814e+00	0.0024	47.0	47.00%	11096.0	31.83%
Sp2(Zf)/HEK293-Sp2.eGFP-ChIP-Seq(Encode)/Homer	YGGCCCCGCCCC	1e-2	-6.785e+00	0.0025	92.0	92.00%	28010.6	80.36%
CArG(MADS)/PUER-Srf-ChIP-Seq(Sullivan_et_al.)/Homer	CCATATATGGNM	1e-2	-6.776e+00	0.0025	39.0	39.00%	8625.5	24.75%
Olig2(bHLH)/Neuron-Olig2-ChIP-Seq(GSE30882)/Homer	RCCATMTGTT	1e-2	-6.755e+00	0.0025	95.0	95.00%	29504.5	84.65%
TEAD4(TEA)/Tropoblast-Tead4-ChIP-Seq(GSE37350)/Homer	CCWGGAATGY	1e-2	-6.735e+00	0.0026	70.0	70.00%	19033.0	54.61%
ZNF692(Zf)/HEK293-ZNF692.GFP-ChIP-Seq(GSE58341)/Homer	GTGGGCCCCA	1e-2	-6.722e+00	0.0026	28.0	28.00%	5456.8	15.66%
CHR(?)/Hela-CellCycle-Expression/Homer	SRGTTTCAAA	1e-2	-6.686e+00	0.0027	53.0	53.00%	13112.9	37.62%
Tcf7(HMG)/GM12878-TCF7-ChIP-Seq(Encode)/Homer	CTTTGATGTGSB	1e-2	-6.660e+00	0.0027	41.0	41.00%	9286.8	26.64%
Sox6(HMG)/Myotubes-Sox6-ChIP-Seq(GSE32627)/Homer	CCATTGTTNY	1e-2	-6.655e+00	0.0027	87.0	87.00%	25816.0	74.07%
DMRT1(DM)/Testis-DMRT1-ChIP-Seq(GSE64892)/Homer	TWGHWACAWTGTWDC	1e-2	-6.640e+00	0.0027	31.0	31.00%	6328.8	18.16%
BMAL1(bHLH)/Liver-Bmal1-ChIP-Seq(GSE39860)/Homer	GNCACGTG	1e-2	-6.639e+00	0.0027	91.0	91.00%	27609.0	79.21%
NFkB-p50,p52(RHD)/Monocyte-p50-ChIP-Chip(Schreiber_et_al.)/Homer	GGGGGAATCCCC	1e-2	-6.613e+00	0.0028	23.0	23.00%	4145.2	11.89%
Lhx3(Homeobox)/Neuron-Lhx3-ChIP-Seq(GSE31456)/Homer	ADBTAATTAR	1e-2	-6.598e+00	0.0028	81.0	81.00%	23342.8	66.97%
CRX(Homeobox)/Retina-Crx-ChIP-Seq(GSE20012)/Homer	GCTAATCC	1e-2	-6.525e+00	0.0030	96.0	96.00%	30127.3	86.43%
EAR2(NR)/K562-NR2F6-ChIP-Seq(Encode)/Homer	NRBCARRGGTCA	1e-2	-6.477e+00	0.0031	88.0	88.00%	26338.5	75.56%
DLX1(Homeobox)/BasalGanglia-Dlx1-ChIP-seq(GSE124936)/Homer	NSNNTAATTA	1e-2	-6.385e+00	0.0034	74.0	74.00%	20719.0	59.44%
Zac1(Zf)/Neuro2A-Plagl1-ChIP-Seq(GSE75942)/Homer	HAWGRGGCCM	1e-2	-6.382e+00	0.0034	100.0	100.00%	32700.2	93.82%
Tcf3(HMG)/mES-Tcf3-ChIP-Seq(GSE11724)/Homer	ASWTCAAAGG	1e-2	-6.345e+00	0.0035	35.0	35.00%	7611.0	21.84%
Tgif1(Homeobox)/mES-Tgif1-ChIP-Seq(GSE55404)/Homer	YTGWCADY	1e-2	-6.284e+00	0.0037	100.0	100.00%	32732.7	93.91%
Gata4(Zf)/Heart-Gata4-ChIP-Seq(GSE35151)/Homer	NBWGATAAGR	1e-2	-6.254e+00	0.0038	69.0	69.00%	18925.4	54.30%
KLF6(Zf)/PDAC-KLF6-ChIP-Seq(GSE64557)/Homer	MKGGGYGTGGCC	1e-2	-6.233e+00	0.0039	82.0	82.00%	23939.0	68.68%
KLF10(Zf)/HEK293-KLF10.GFP-ChIP-Seq(GSE58341)/Homer	GGGGGTGTGTCC	1e-2	-6.229e+00	0.0039	69.0	69.00%	18939.6	54.34%
LRF(Zf)/Erythroblasts-ZBTB7A-ChIP-Seq(GSE74977)/Homer	AAGACCCYYN	1e-2	-6.205e+00	0.0040	89.0	89.00%	26913.5	77.21%
GATA3(Zf)/iTreg-Gata3-ChIP-Seq(GSE20898)/Homer	AGATAASR	1e-2	-6.201e+00	0.0040	81.0	81.00%	23552.7	67.57%
DMRT6(DM)/Testis-DMRT6-ChIP-Seq(GSE60440)/Homer	YDGHTACAWTGTADC	1e-2	-6.146e+00	0.0042	28.0	28.00%	5666.4	16.26%
ZNF264(Zf)/HEK293-ZNF264.GFP-ChIP-Seq(GSE58341)/Homer	RGGGCACTAACY	1e-2	-6.102e+00	0.0044	64.0	64.00%	17204.0	49.36%
Lhx1(Homeobox)/EmbryoCarcinoma-Lhx1-ChIP-Seq(GSE70957)/Homer	NNYTAATTAR	1e-2	-6.057e+00	0.0045	67.0	67.00%	18306.8	52.52%
Pax8(Paired,Homeobox)/Thyroid-Pax8-ChIP-Seq(GSE26938)/Homer	GTCATGCHTGRCTGS	1e-2	-6.036e+00	0.0046	47.0	47.00%	11477.6	32.93%
MNT(bHLH)/HepG2-MNT-ChIP-Seq(Encode)/Homer	DGCACACGTG	1e-2	-5.991e+00	0.0048	75.0	75.00%	21318.7	61.16%
NFAT(RHD)/Jurkat-NFATC1-ChIP-Seq(Jolma_et_al.)/Homer	ATTTTCCATT	1e-2	-5.959e+00	0.0049	66.0	66.00%	18000.2	51.64%
Pbx3(Homeobox)/GM12878-PBX3-ChIP-Seq(GSE32465)/Homer	SCTGTCAMTCAN	1e-2	-5.957e+00	0.0049	38.0	38.00%	8686.4	24.92%
Atf2(bZIP)/3T3L1-Atf2-ChIP-Seq(GSE56872)/Homer	NRRTGACGTCAT	1e-2	-5.920e+00	0.0051	41.0	41.00%	9630.1	27.63%
Foxa3(Forkhead)/Liver-Foxa3-ChIP-Seq(GSE77670)/Homer	BSNTGTTTACWYWGN	1e-2	-5.865e+00	0.0054	38.0	38.00%	8729.4	25.04%
NPAS(bHLH)/Liver-NPAS-ChIP-Seq(GSE39860)/Homer	NVCACGTG	1e-2	-5.861e+00	0.0054	87.0	87.00%	26218.7	75.22%
Bcl11a(Zf)/HSPC-BCL11A-ChIP-Seq(GSE104676)/Homer	TYTGACCASWRG	1e-2	-5.860e+00	0.0054	68.0	68.00%	18781.2	53.88%
Esrrb(NR)/mES-Esrrb-ChIP-Seq(GSE11431)/Homer	KTGACCTTGA	1e-2	-5.849e+00	0.0054	66.0	66.00%	18063.5	51.82%
bZIP:IRF(bZIP,IRF)/Th17-BatF-ChIP-Seq(GSE39756)/Homer	NAGTTTCABTHTGACTNW	1e-2	-5.772e+00	0.0058	45.0	45.00%	10969.5	31.47%
Cdx2(Homeobox)/mES-Cdx2-ChIP-Seq(GSE14586)/Homer	GYMATAAAAH	1e-2	-5.763e+00	0.0058	50.0	50.00%	12599.8	36.15%
Nkx2.5(Homeobox)/HL1-Nkx2.5.biotin-ChIP-Seq(GSE21529)/Homer	RRSCACTYAA	1e-2	-5.759e+00	0.0058	97.0	97.00%	30987.5	88.90%
ZFX(Zf)/mES-Zfx-ChIP-Seq(GSE11431)/Homer	AGGCCTRG	1e-2	-5.758e+00	0.0058	89.0	89.00%	27138.2	77.86%
KLF5(Zf)/LoVo-KLF5-ChIP-Seq(GSE49402)/Homer	DGGGYGKGGC	1e-2	-5.758e+00	0.0058	87.0	87.00%	26272.7	75.38%
c-Myc(bHLH)/mES-cMyc-ChIP-Seq(GSE11431)/Homer	VVCCACGTGG	1e-2	-5.747e+00	0.0058	54.0	54.00%	13941.9	40.00%
FOXM1(Forkhead)/MCF7-FOXM1-ChIP-Seq(GSE72977)/Homer	TRTTTACTTW	1e-2	-5.746e+00	0.0058	71.0	71.00%	19951.0	57.24%
TEAD1(TEAD)/HepG2-TEAD1-ChIP-Seq(Encode)/Homer	CYRCATTCCA	1e-2	-5.741e+00	0.0058	71.0	71.00%	19954.8	57.25%
CTCF(Zf)/CD4+-CTCF-ChIP-Seq(Barski_et_al.)/Homer	AYAGTGCCMYCTRGTGGCCA	1e-2	-5.724e+00	0.0059	27.0	27.00%	5546.9	15.91%
Gli2(Zf)/GM2-Gli2-ChIP-Chip(GSE112702)/Homer	YSTGGGTGGTCT	1e-2	-5.719e+00	0.0059	41.0	41.00%	9729.1	27.91%
ZNF675(Zf)/HEK293-ZNF675.GFP-ChIP-Seq(GSE58341)/Homer	ARGAGGMCAAAATGW	1e-2	-5.701e+00	0.0060	24.0	24.00%	4719.1	13.54%
RBPJ:Ebox(?,bHLH)/Panc1-Rbpj1-ChIP-Seq(GSE47459)/Homer	GGGRAARRGRMCAGMTG	1e-2	-5.687e+00	0.0060	46.0	46.00%	11335.1	32.52%
Hoxa13(Homeobox)/ChickenMSG-Hoxa13.Flag-ChIP-Seq(GSE86088)/Homer	CYHATAAAAN	1e-2	-5.674e+00	0.0061	93.0	93.00%	29000.3	83.20%
Hoxd10(Homeobox)/ChickenMSG-Hoxd10.Flag-ChIP-Seq(GSE86088)/Homer	GGCMATGAAA	1e-2	-5.588e+00	0.0066	71.0	71.00%	20043.4	57.50%
DLX2(Homeobox)/BasalGanglia-Dlx2-ChIP-seq(GSE124936)/Homer	NNNTAATTAS	1e-2	-5.574e+00	0.0067	77.0	77.00%	22325.5	64.05%
Atf4(bZIP)/MEF-Atf4-ChIP-Seq(GSE35681)/Homer	MTGATGCAAT	1e-2	-5.570e+00	0.0067	28.0	28.00%	5892.1	16.90%
CTCF-SatelliteElement(Zf?)/CD4+-CTCF-ChIP-Seq(Barski_et_al.)/Homer	TGCAGTTCCMVNWRTGGCCA	1e-2	-5.561e+00	0.0067	7.0	7.00%	690.3	1.98%
Hoxa10(Homeobox)/ChickenMSG-Hoxa10.Flag-ChIP-Seq(GSE86088)/Homer	GGYAATGAAA	1e-2	-5.524e+00	0.0069	48.0	48.00%	12072.1	34.63%
Nkx6.1(Homeobox)/Islet-Nkx6.1-ChIP-Seq(GSE40975)/Homer	GKTAATGR	1e-2	-5.506e+00	0.0070	92.0	92.00%	28614.6	82.09%
Hoxd11(Homeobox)/ChickenMSG-Hoxd11.Flag-ChIP-Seq(GSE86088)/Homer	VGCCATAAAA	1e-2	-5.504e+00	0.0070	93.0	93.00%	29081.0	83.43%
HLF(bZIP)/HSC-HLF.Flag-ChIP-Seq(GSE69817)/Homer	RTTATGYAAB	1e-2	-5.478e+00	0.0071	57.0	57.00%	15114.2	43.36%
BMYB(HTH)/Hela-BMYB-ChIP-Seq(GSE27030)/Homer	NHAACBGYYV	1e-2	-5.427e+00	0.0075	87.0	87.00%	26448.8	75.88%
KLF1(Zf)/HUDEP2-KLF1-CutnRun(GSE136251)/Homer	VDGGGYGGGGCY	1e-2	-5.357e+00	0.0080	77.0	77.00%	22452.2	64.41%
ZNF711(Zf)/SHSY5Y-ZNF711-ChIP-Seq(GSE20673)/Homer	AGGCCTAG	1e-2	-5.325e+00	0.0082	94.0	94.00%	29643.6	85.05%
ZNF165(Zf)/WHIM12-ZNF165-ChIP-Seq(GSE65937)/Homer	AAGGKGRCGCAGGCA	1e-2	-5.299e+00	0.0084	26.0	26.00%	5432.4	15.59%
Tbx20(T-box)/Heart-Tbx20-ChIP-Seq(GSE29636)/Homer	GGTGYTGACAGS	1e-2	-5.288e+00	0.0085	33.0	33.00%	7484.9	21.47%
RUNX1(Runt)/Jurkat-RUNX1-ChIP-Seq(GSE29180)/Homer	AAACCACARM	1e-2	-5.268e+00	0.0086	77.0	77.00%	22505.5	64.57%
FOXA1(Forkhead)/LNCAP-FOXA1-ChIP-Seq(GSE27824)/Homer	WAAGTAAACA	1e-2	-5.212e+00	0.0091	74.0	74.00%	21392.1	61.37%
Pitx1:Ebox(Homeobox,bHLH)/Hindlimb-Pitx1-ChIP-Seq(GSE41591)/Homer	YTAATTRAWWCCAGATGT	1e-2	-5.181e+00	0.0093	22.0	22.00%	4361.5	12.51%
Elk1(ETS)/Hela-Elk1-ChIP-Seq(GSE31477)/Homer	HACTTCCGGY	1e-2	-5.147e+00	0.0096	63.0	63.00%	17407.8	49.94%
SCRT1(Zf)/HEK293-SCRT1.eGFP-ChIP-Seq(Encode)/Homer	GCAACAGGTG	1e-2	-5.112e+00	0.0099	37.0	37.00%	8790.4	25.22%
Tgif2(Homeobox)/mES-Tgif2-ChIP-Seq(GSE55404)/Homer	TGTCANYT	1e-2	-5.097e+00	0.0100	100.0	100.00%	33123.4	95.03%
KLF3(Zf)/MEF-Klf3-ChIP-Seq(GSE44748)/Homer	NRGCCCCRCCCHBNN	1e-2	-5.087e+00	0.0101	60.0	60.00%	16387.8	47.02%
ZNF143|STAF(Zf)/CUTLL-ZNF143-ChIP-Seq(GSE29600)/Homer	ATTTCCCAGVAKSCY	1e-2	-5.083e+00	0.0101	51.0	51.00%	13314.5	38.20%
Reverb(NR),DR2/RAW-Reverba.biotin-ChIP-Seq(GSE45914)/Homer	GTRGGTCASTGGGTCA	1e-2	-5.064e+00	0.0103	26.0	26.00%	5529.7	15.86%
Sox3(HMG)/NPC-Sox3-ChIP-Seq(GSE33059)/Homer	CCWTTGTY	1e-2	-5.042e+00	0.0105	89.0	89.00%	27514.9	78.94%
ZSCAN22(Zf)/HEK293-ZSCAN22.GFP-ChIP-Seq(GSE58341)/Homer	SMCAGTCWGAKGGAGGAGGC	1e-2	-5.036e+00	0.0105	19.0	19.00%	3602.6	10.34%
USF1(bHLH)/GM12878-Usf1-ChIP-Seq(GSE32465)/Homer	SGTCACGTGR	1e-2	-4.921e+00	0.0117	48.0	48.00%	12414.9	35.62%
Meis1(Homeobox)/MastCells-Meis1-ChIP-Seq(GSE48085)/Homer	VGCTGWCAVB	1e-2	-4.878e+00	0.0122	92.0	92.00%	28929.4	83.00%
Srebp2(bHLH)/HepG2-Srebp2-ChIP-Seq(GSE31477)/Homer	CGGTCACSCCAC	1e-2	-4.871e+00	0.0122	24.0	24.00%	5040.1	14.46%
OCT:OCT(POU,Homeobox)/NPC-OCT6-ChIP-Seq(GSE43916)/Homer	YATGCATATRCATRT	1e-2	-4.867e+00	0.0122	17.0	17.00%	3131.9	8.99%
Tbx5(T-box)/HL1-Tbx5.biotin-ChIP-Seq(GSE21529)/Homer	AGGTGTCA	1e-2	-4.807e+00	0.0129	100.0	100.00%	33219.8	95.31%
PAX3:FKHR-fusion(Paired,Homeobox)/Rh4-PAX3:FKHR-ChIP-Seq(GSE19063)/Homer	ACCRTGACTAATTNN	1e-2	-4.806e+00	0.0129	24.0	24.00%	5067.3	14.54%
PRDM9(Zf)/Testis-DMC1-ChIP-Seq(GSE35498)/Homer	ADGGYAGYAGCATCT	1e-2	-4.798e+00	0.0130	48.0	48.00%	12487.6	35.83%
Tlx?(NR)/NPC-H3K4me1-ChIP-Seq(GSE16256)/Homer	CTGGCAGSCTGCCA	1e-2	-4.769e+00	0.0133	55.0	55.00%	14857.7	42.63%
Hoxa9(Homeobox)/ChickenMSG-Hoxa9.Flag-ChIP-Seq(GSE86088)/Homer	RGCAATNAAA	1e-2	-4.768e+00	0.0133	95.0	95.00%	30391.9	87.19%
Klf4(Zf)/mES-Klf4-ChIP-Seq(GSE11431)/Homer	GCCACACCCA	1e-2	-4.752e+00	0.0134	50.0	50.00%	13179.3	37.81%
HIF-1b(HLH)/T47D-HIF1b-ChIP-Seq(GSE59937)/Homer	RTACGTGC	1e-2	-4.721e+00	0.0138	74.0	74.00%	21698.5	62.25%
Gata1(Zf)/K562-GATA1-ChIP-Seq(GSE18829)/Homer	SAGATAAGRV	1e-2	-4.715e+00	0.0138	50.0	50.00%	13202.8	37.88%
Prop1(Homeobox)/GHFT1-PROP1.biotin-ChIP-Seq(GSE77302)/Homer	NTAATBNAATTA	1e-2	-4.713e+00	0.0138	40.0	40.00%	9945.2	28.53%
BORIS(Zf)/K562-CTCFL-ChIP-Seq(GSE32465)/Homer	CNNBRGCGCCCCCTGSTGGC	1e-2	-4.673e+00	0.0143	33.0	33.00%	7786.6	22.34%
Oct4(POU,Homeobox)/mES-Oct4-ChIP-Seq(GSE11431)/Homer	ATTTGCATAW	1e-2	-4.651e+00	0.0146	37.0	37.00%	9034.4	25.92%
E2F3(E2F)/MEF-E2F3-ChIP-Seq(GSE71376)/Homer	BTKGGCGGGAAA	1e-2	-4.648e+00	0.0146	55.0	55.00%	14934.3	42.85%
Smad3(MAD)/NPC-Smad3-ChIP-Seq(GSE36673)/Homer	TWGTCTGV	1e-2	-4.627e+00	0.0148	100.0	100.00%	33279.3	95.48%
Lhx2(Homeobox)/HFSC-Lhx2-ChIP-Seq(GSE48068)/Homer	TAATTAGN	1e-2	-4.611e+00	0.0150	64.0	64.00%	18103.8	51.94%
Srebp1a(bHLH)/HepG2-Srebp1a-ChIP-Seq(GSE31477)/Homer	RTCACSCCAY	1e-1	-4.571e+00	0.0156	30.0	30.00%	6929.7	19.88%
CDX4(Homeobox)/ZebrafishEmbryos-Cdx4.Myc-ChIP-Seq(GSE48254)/Homer	NGYCATAAAWCH	1e-1	-4.534e+00	0.0161	58.0	58.00%	16041.5	46.02%
Gata6(Zf)/HUG1N-GATA6-ChIP-Seq(GSE51936)/Homer	YCTTATCTBN	1e-1	-4.534e+00	0.0161	62.0	62.00%	17443.3	50.04%
Sp1(Zf)/Promoter/Homer	GGCCCCGCCCCC	1e-1	-4.509e+00	0.0164	38.0	38.00%	9427.7	27.05%
Mef2c(MADS)/GM12878-Mef2c-ChIP-Seq(GSE32465)/Homer	DCYAAAAATAGM	1e-1	-4.500e+00	0.0165	40.0	40.00%	10067.1	28.88%
FOXA1(Forkhead)/MCF7-FOXA1-ChIP-Seq(GSE26831)/Homer	WAAGTAAACA	1e-1	-4.464e+00	0.0171	66.0	66.00%	18918.1	54.28%
CUX1(Homeobox)/K562-CUX1-ChIP-Seq(GSE92882)/Homer	TATCGATNAN	1e-1	-4.460e+00	0.0171	44.0	44.00%	11380.8	32.65%
RARa(NR)/K562-RARa-ChIP-Seq(Encode)/Homer	TTGAMCTTTG	1e-1	-4.416e+00	0.0178	99.0	99.00%	32677.1	93.75%
Duxbl(Homeobox)/NIH3T3-Duxbl.HA-ChIP-Seq(GSE119782)/Homer	TAAYCYAATCAA	1e-1	-4.403e+00	0.0180	10.0	10.00%	1523.8	4.37%
IRF:BATF(IRF:bZIP)/pDC-Irf8-ChIP-Seq(GSE66899)/Homer	CTTTCANTATGACTV	1e-1	-4.401e+00	0.0180	17.0	17.00%	3290.4	9.44%
Egr1(Zf)/K562-Egr1-ChIP-Seq(GSE32465)/Homer	TGCGTGGGYG	1e-1	-4.387e+00	0.0181	66.0	66.00%	18970.2	54.43%
IRF1(IRF)/PBMC-IRF1-ChIP-Seq(GSE43036)/Homer	GAAAGTGAAAGT	1e-1	-4.317e+00	0.0194	21.0	21.00%	4423.2	12.69%
GATA3(Zf),DR4/iTreg-Gata3-ChIP-Seq(GSE20898)/Homer	AGATGKDGAGATAAG	1e-1	-4.224e+00	0.0212	12.0	12.00%	2052.7	5.89%
ZNF669(Zf)/HEK293-ZNF669.GFP-ChIP-Seq(GSE58341)/Homer	GARTGGTCATCGCCC	1e-1	-4.224e+00	0.0212	14.0	14.00%	2560.0	7.34%
Bapx1(Homeobox)/VertebralCol-Bapx1-ChIP-Seq(GSE36672)/Homer	TTRAGTGSYK	1e-1	-4.174e+00	0.0221	94.0	94.00%	30209.0	86.67%
TCFL2(HMG)/K562-TCF7L2-ChIP-Seq(GSE29196)/Homer	ACWTCAAAGG	1e-1	-4.173e+00	0.0221	15.0	15.00%	2838.0	8.14%
Pit1+1bp(Homeobox)/GCrat-Pit1-ChIP-Seq(GSE58009)/Homer	ATGCATAATTCA	1e-1	-4.163e+00	0.0222	27.0	27.00%	6236.1	17.89%
HIC1(Zf)/Treg-ZBTB29-ChIP-Seq(GSE99889)/Homer	TGCCAGCB	1e-1	-4.149e+00	0.0225	95.0	95.00%	30690.0	88.05%
Gata2(Zf)/K562-GATA2-ChIP-Seq(GSE18829)/Homer	BBCTTATCTS	1e-1	-4.120e+00	0.0230	52.0	52.00%	14259.8	40.91%
NPAS2(bHLH)/Liver-NPAS2-ChIP-Seq(GSE39860)/Homer	KCCACGTGAC	1e-1	-4.105e+00	0.0233	74.0	74.00%	22107.0	63.42%
VDR(NR),DR3/GM10855-VDR+vitD-ChIP-Seq(GSE22484)/Homer	ARAGGTCANWGAGTTCANNN	1e-1	-4.089e+00	0.0236	32.0	32.00%	7792.1	22.36%
Nkx2.1(Homeobox)/LungAC-Nkx2.1-ChIP-Seq(GSE43252)/Homer	RSCACTYRAG	1e-1	-4.089e+00	0.0236	99.0	99.00%	32802.1	94.11%
Ptf1a(bHLH)/Panc1-Ptf1a-ChIP-Seq(GSE47459)/Homer	ACAGCTGTTN	1e-1	-4.071e+00	0.0239	98.0	98.00%	32239.3	92.49%
Znf263(Zf)/K562-Znf263-ChIP-Seq(GSE31477)/Homer	CVGTSCTCCC	1e-1	-4.066e+00	0.0240	94.0	94.00%	30264.9	86.83%
HOXA2(Homeobox)/mES-Hoxa2-ChIP-Seq(Donaldson_et_al.)/Homer	GYCATCMATCAT	1e-1	-4.047e+00	0.0243	14.0	14.00%	2618.7	7.51%
Eomes(T-box)/H9-Eomes-ChIP-Seq(GSE26097)/Homer	ATTAACACCT	1e-1	-4.041e+00	0.0244	91.0	91.00%	28936.5	83.02%
IRF2(IRF)/Erythroblas-IRF2-ChIP-Seq(GSE36985)/Homer	GAAASYGAAASY	1e-1	-4.034e+00	0.0245	17.0	17.00%	3426.3	9.83%
En1(Homeobox)/SUM149-EN1-ChIP-Seq(GSE120957)/Homer	NDCTAATTAS	1e-1	-3.993e+00	0.0254	82.0	82.00%	25258.2	72.47%
Unknown(Homeobox)/Limb-p300-ChIP-Seq/Homer	SSCMATWAAA	1e-1	-3.973e+00	0.0259	48.0	48.00%	13013.7	37.34%
Sox17(HMG)/Endoderm-Sox17-ChIP-Seq(GSE61475)/Homer	CCATTGTTYB	1e-1	-3.968e+00	0.0259	59.0	59.00%	16776.5	48.13%
Npas4(bHLH)/Neuron-Npas4-ChIP-Seq(GSE127793)/Homer	NHRTCACGACDN	1e-1	-3.889e+00	0.0280	62.0	62.00%	17889.5	51.32%
Tcfcp2l1(CP2)/mES-Tcfcp2l1-ChIP-Seq(GSE11431)/Homer	NRAACCRGTTYRAACCRGYT	1e-1	-3.886e+00	0.0280	27.0	27.00%	6379.7	18.30%
Sox15(HMG)/CPA-Sox15-ChIP-Seq(GSE62909)/Homer	RAACAATGGN	1e-1	-3.880e+00	0.0281	73.0	73.00%	21890.2	62.80%
Chop(bZIP)/MEF-Chop-ChIP-Seq(GSE35681)/Homer	ATTGCATCAT	1e-1	-3.839e+00	0.0291	21.0	21.00%	4634.0	13.29%
Pknox1(Homeobox)/ES-Prep1-ChIP-Seq(GSE63282)/Homer	SCTGTCAVTCAV	1e-1	-3.835e+00	0.0292	33.0	33.00%	8249.5	23.67%
PAX5(Paired,Homeobox)/GM12878-PAX5-ChIP-Seq(GSE32465)/Homer	GCAGCCAAGCRTGACH	1e-1	-3.820e+00	0.0295	44.0	44.00%	11790.3	33.83%
GATA(Zf),IR3/iTreg-Gata3-ChIP-Seq(GSE20898)/Homer	NNNNNBAGATAWYATCTVHN	1e-1	-3.782e+00	0.0306	17.0	17.00%	3526.4	10.12%
Sox9(HMG)/Limb-SOX9-ChIP-Seq(GSE73225)/Homer	AGGVNCCTTTGT	1e-1	-3.765e+00	0.0310	71.0	71.00%	21231.5	60.91%
HRE(HSF)/Striatum-HSF1-ChIP-Seq(GSE38000)/Homer	TTCTAGAABNTTCTA	1e-1	-3.706e+00	0.0328	32.0	32.00%	8015.0	22.99%
Mef2a(MADS)/HL1-Mef2a.biotin-ChIP-Seq(GSE21529)/Homer	CYAAAAATAG	1e-1	-3.685e+00	0.0334	38.0	38.00%	9928.5	28.48%
bHLHE41(bHLH)/proB-Bhlhe41-ChIP-Seq(GSE93764)/Homer	KCACGTGMCN	1e-1	-3.682e+00	0.0334	74.0	74.00%	22406.2	64.28%
Hoxb4(Homeobox)/ES-Hoxb4-ChIP-Seq(GSE34014)/Homer	TGATTRATGGCY	1e-1	-3.604e+00	0.0360	22.0	22.00%	5037.0	14.45%
ISRE(IRF)/ThioMac-LPS-Expression(GSE23622)/Homer	AGTTTCASTTTC	1e-1	-3.599e+00	0.0360	11.0	11.00%	1987.1	5.70%
Usf2(bHLH)/C2C12-Usf2-ChIP-Seq(GSE36030)/Homer	GTCACGTGGT	1e-1	-3.540e+00	0.0381	36.0	36.00%	9382.1	26.92%
Egr2(Zf)/Thymocytes-Egr2-ChIP-Seq(GSE34254)/Homer	NGCGTGGGCGGR	1e-1	-3.540e+00	0.0381	26.0	26.00%	6265.0	17.97%
c-Jun-CRE(bZIP)/K562-cJun-ChIP-Seq(GSE31477)/Homer	ATGACGTCATCY	1e-1	-3.508e+00	0.0391	34.0	34.00%	8767.0	25.15%
NF1-halfsite(CTF)/LNCaP-NF1-ChIP-Seq(Unpublished)/Homer	YTGCCAAG	1e-1	-3.463e+00	0.0408	91.0	91.00%	29274.3	83.99%
TEAD(TEA)/Fibroblast-PU.1-ChIP-Seq(Unpublished)/Homer	YCWGGAATGY	1e-1	-3.460e+00	0.0408	53.0	53.00%	15074.3	43.25%
LXRE(NR),DR4/RAW-LXRb.biotin-ChIP-Seq(GSE21512)/Homer	RGGTTACTANAGGTCA	1e-1	-3.403e+00	0.0431	11.0	11.00%	2050.6	5.88%
GFY(?)/Promoter/Homer	ACTACAATTCCC	1e-1	-3.398e+00	0.0432	13.0	13.00%	2582.8	7.41%
HNF6(Homeobox)/Liver-Hnf6-ChIP-Seq(ERP000394)/Homer	NTATYGATCH	1e-1	-3.376e+00	0.0440	39.0	39.00%	10461.1	30.01%
c-Myc(bHLH)/LNCAP-cMyc-ChIP-Seq(Unpublished)/Homer	VCCACGTG	1e-1	-3.363e+00	0.0444	43.0	43.00%	11781.6	33.80%
Six4(Homeobox)/MCF7-SIX4-ChIP-Seq(Encode)/Homer	TGWAAYCTGABACCB	1e-1	-3.327e+00	0.0459	9.0	9.00%	1563.7	4.49%
Pax7(Paired,Homeobox),long/Myoblast-Pax7-ChIP-Seq(GSE25064)/Homer	TAATCHGATTAC	1e-1	-3.324e+00	0.0459	4.0	4.00%	431.9	1.24%
GATA:SCL(Zf,bHLH)/Ter119-SCL-ChIP-Seq(GSE18720)/Homer	CRGCTGBNGNSNNSAGATAA	1e-1	-3.269e+00	0.0484	19.0	19.00%	4326.3	12.41%
Brn2(POU,Homeobox)/NPC-Brn2-ChIP-Seq(GSE35496)/Homer	ATGAATATTC	1e-1	-3.265e+00	0.0484	10.0	10.00%	1836.6	5.27%
Tbox:Smad(T-box,MAD)/ESCd5-Smad2_3-ChIP-Seq(GSE29422)/Homer	AGGTGHCAGACA	1e-1	-3.260e+00	0.0485	29.0	29.00%	7353.5	21.10%
LHX9(Homeobox)/Hct116-LHX9.V5-ChIP-Seq(GSE116822)/Homer	NGCTAATTAG	1e-1	-3.256e+00	0.0486	73.0	73.00%	22357.0	64.14%
FOXA1:AR(Forkhead,NR)/LNCAP-AR-ChIP-Seq(GSE27824)/Homer	AGTAAACAAAAAAGAACAND	1e-1	-3.220e+00	0.0502	12.0	12.00%	2379.7	6.83%
ETS:E-box(ETS,bHLH)/HPC7-Scl-ChIP-Seq(GSE22178)/Homer	AGGAARCAGCTG	1e-1	-3.204e+00	0.0509	17.0	17.00%	3779.2	10.84%
Twist(bHLH)/HMLE-TWIST1-ChIP-Seq(Chang_et_al)/Homer	VCAKCTGGNNNCCAGMTGBN	1e-1	-3.097e+00	0.0565	21.0	21.00%	5006.8	14.36%
PBX1(Homeobox)/MCF7-PBX1-ChIP-Seq(GSE28007)/Homer	GSCTGTCACTCA	1e-1	-3.088e+00	0.0569	16.0	16.00%	3547.7	10.18%
TR4(NR),DR1/Hela-TR4-ChIP-Seq(GSE24685)/Homer	GAGGTCAAAGGTCA	1e-1	-3.074e+00	0.0575	21.0	21.00%	5019.7	14.40%
Hnf6b(Homeobox)/LNCaP-Hnf6b-ChIP-Seq(GSE106305)/Homer	TATTGAYY	1e-1	-3.055e+00	0.0584	52.0	52.00%	15051.4	43.18%
Phox2a(Homeobox)/Neuron-Phox2a-ChIP-Seq(GSE31456)/Homer	YTAATYNRATTA	1e-1	-3.055e+00	0.0584	26.0	26.00%	6551.1	18.80%
RORgt(NR)/EL4-RORgt.Flag-ChIP-Seq(GSE56019)/Homer	AAYTAGGTCA	1e-1	-3.042e+00	0.0587	20.0	20.00%	4738.2	13.59%
RORgt(NR)/EL4-RORgt.Flag-ChIP-Seq(GSE56019)/Homer	AAYTAGGTCA	1e-1	-3.042e+00	0.0587	20.0	20.00%	4738.2	13.59%
X-box(HTH)/NPC-H3K4me1-ChIP-Seq(GSE16256)/Homer	GGTTGCCATGGCAA	1e-1	-3.021e+00	0.0598	19.0	19.00%	4453.7	12.78%
Oct6(POU,Homeobox)/NPC-Pou3f1-ChIP-Seq(GSE35496)/Homer	WATGCAAATGAG	1e-1	-3.014e+00	0.0600	32.0	32.00%	8462.4	24.28%
TRPS1(Zf)/MCF7-TRPS1-ChIP-Seq(GSE107013)/Homer	AGATAAGANN	1e-1	-2.999e+00	0.0607	85.0	85.00%	27131.6	77.84%
EBF(EBF)/proBcell-EBF-ChIP-Seq(GSE21978)/Homer	DGTCCCYRGGGA	1e-1	-2.990e+00	0.0611	33.0	33.00%	8798.4	25.24%
HRE(HSF)/HepG2-HSF1-ChIP-Seq(GSE31477)/Homer	BSTTCTRGAABVTTCYAGAA	1e-1	-2.950e+00	0.0634	25.0	25.00%	6309.0	18.10%
Rfx1(HTH)/NPC-H3K4me1-ChIP-Seq(GSE16256)/Homer	KGTTGCCATGGCAA	1e-1	-2.870e+00	0.0685	29.0	29.00%	7610.7	21.83%
NFIL3(bZIP)/HepG2-NFIL3-ChIP-Seq(Encode)/Homer	VTTACGTAAYNNNNN	1e-1	-2.862e+00	0.0689	44.0	44.00%	12502.0	35.87%
Nkx2.2(Homeobox)/NPC-Nkx2.2-ChIP-Seq(GSE61673)/Homer	BTBRAGTGSN	1e-1	-2.843e+00	0.0700	92.0	92.00%	30081.4	86.30%
ZNF41(Zf)/HEK293-ZNF41.GFP-ChIP-Seq(GSE58341)/Homer	CCTCATGGTGYCYTWYTCCCTTGTG	1e-1	-2.743e+00	0.0772	6.0	6.00%	984.6	2.82%
HOXA1(Homeobox)/mES-Hoxa1-ChIP-Seq(SRP084292)/Homer	TGATKGATGR	1e-1	-2.737e+00	0.0774	24.0	24.00%	6135.4	17.60%
E2F(E2F)/Hela-CellCycle-Expression/Homer	TTSGCGCGAAAA	1e-1	-2.728e+00	0.0779	8.0	8.00%	1492.7	4.28%
Pitx1(Homeobox)/Chicken-Pitx1-ChIP-Seq(GSE38910)/Homer	TAATCCCN	1e-1	-2.687e+00	0.0810	100.0	100.00%	33931.5	97.35%
Cux2(Homeobox)/Liver-Cux2-ChIP-Seq(GSE35985)/Homer	HNRAATCAAT	1e-1	-2.681e+00	0.0812	31.0	31.00%	8383.2	24.05%
CREB5(bZIP)/LNCaP-CREB5.V5-ChIP-Seq(GSE137775)/Homer	VVATGACGTCAT	1e-1	-2.636e+00	0.0848	35.0	35.00%	9712.9	27.87%
OCT:OCT-short(POU,Homeobox)/NPC-OCT6-ChIP-Seq(GSE43916)/Homer	ATGCATWATGCATRW	1e-1	-2.491e+00	0.0977	41.0	41.00%	11814.5	33.90%
HIF-1a(bHLH)/MCF7-HIF1a-ChIP-Seq(GSE28352)/Homer	TACGTGCV	1e-1	-2.489e+00	0.0977	27.0	27.00%	7249.3	20.80%
ZKSCAN1(Zf)/HepG2-ZKSCAN1-ChIP-Seq(Encode)/Homer	GCACAYAGTAGGKCY	1e-1	-2.465e+00	0.0997	8.0	8.00%	1582.8	4.54%
Klf9(Zf)/GBM-Klf9-ChIP-Seq(GSE62211)/Homer	GCCACRCCCACY	1e-1	-2.446e+00	0.1014	47.0	47.00%	13876.6	39.81%
CEBP:CEBP(bZIP)/MEF-Chop-ChIP-Seq(GSE35681)/Homer	NTNATGCAAYMNNHTGMAAY	1e-1	-2.343e+00	0.1121	14.0	14.00%	3341.0	9.59%
Oct2(POU,Homeobox)/Bcell-Oct2-ChIP-Seq(GSE21512)/Homer	ATATGCAAAT	1e0	-2.290e+00	0.1179	22.0	22.00%	5817.1	16.69%
Brachyury(T-box)/Mesoendoderm-Brachyury-ChIP-exo(GSE54963)/Homer	ANTTMRCASBNNNGTGYKAAN	1e0	-2.250e+00	0.1224	29.0	29.00%	8078.6	23.18%
p53(p53)/Saos-p53-ChIP-Seq(GSE15780)/Homer	RRCATGYCYRGRCATGYYYN	1e0	-2.212e+00	0.1264	14.0	14.00%	3413.7	9.79%
p53(p53)/Saos-p53-ChIP-Seq/Homer	RRCATGYCYRGRCATGYYYN	1e0	-2.212e+00	0.1264	14.0	14.00%	3413.7	9.79%
NRF(NRF)/Promoter/Homer	STGCGCATGCGC	1e0	-2.129e+00	0.1370	21.0	21.00%	5620.2	16.12%
GATA(Zf),IR4/iTreg-Gata3-ChIP-Seq(GSE20898)/Homer	NAGATWNBNATCTNN	1e0	-2.109e+00	0.1395	9.0	9.00%	2003.1	5.75%
bHLHE40(bHLH)/HepG2-BHLHE40-ChIP-Seq(GSE31477)/Homer	KCACGTGMCN	1e0	-2.100e+00	0.1404	31.0	31.00%	8858.3	25.41%
Nur77(NR)/K562-NR4A1-ChIP-Seq(GSE31363)/Homer	TGACCTTTNCNT	1e0	-2.050e+00	0.1471	21.0	21.00%	5679.4	16.29%
PAX6(Paired,Homeobox)/Forebrain-Pax6-ChIP-Seq(GSE66961)/Homer	NGTGTTCAVTSAAGCGKAAA	1e0	-2.002e+00	0.1540	12.0	12.00%	2935.4	8.42%
NFAT:AP1(RHD,bZIP)/Jurkat-NFATC1-ChIP-Seq(Jolma_et_al.)/Homer	SARTGGAAAAWRTGAGTCAB	1e0	-1.974e+00	0.1579	19.0	19.00%	5106.6	14.65%
Oct11(POU,Homeobox)/NCIH1048-POU2F3-ChIP-seq(GSE115123)/Homer	GATTTGCATA	1e0	-1.973e+00	0.1579	24.0	24.00%	6697.6	19.22%
Sox10(HMG)/SciaticNerve-Sox3-ChIP-Seq(GSE35132)/Homer	CCWTTGTYYB	1e0	-1.972e+00	0.1579	83.0	83.00%	27198.9	78.03%
MYNN(Zf)/HEK293-MYNN.eGFP-ChIP-Seq(Encode)/Homer	TTCAAAWTAAAAGTC	1e0	-1.901e+00	0.1686	23.0	23.00%	6436.6	18.47%
E-box(bHLH)/Promoter/Homer	SSGGTCACGTGA	1e0	-1.875e+00	0.1726	11.0	11.00%	2708.7	7.77%
AR-halfsite(NR)/LNCaP-AR-ChIP-Seq(GSE27824)/Homer	CCAGGAACAG	1e0	-1.792e+00	0.1871	100.0	100.00%	34236.3	98.22%
p73(p53)/Trachea-p73-ChIP-Seq(PRJNA310161)/Homer	NRRRCAWGTCCDGRCATGYY	1e0	-1.781e+00	0.1885	8.0	8.00%	1869.7	5.36%
GFY-Staf(?,Zf)/Promoter/Homer	RACTACAATTCCCAGAAKGC	1e0	-1.775e+00	0.1892	10.0	10.00%	2465.2	7.07%
Zfp57(Zf)/H1-ZFP57.HA-ChIP-Seq(GSE115387)/Homer	NANTGCSGCA	1e0	-1.750e+00	0.1936	30.0	30.00%	8861.5	25.42%
ZNF136(Zf)/HEK293-ZNF136.GFP-ChIP-Seq(GSE58341)/Homer	YTKGATAHAGTATTCTWGGTNGGCA	1e0	-1.721e+00	0.1987	10.0	10.00%	2496.4	7.16%
TFE3(bHLH)/MEF-TFE3-ChIP-Seq(GSE75757)/Homer	GTCACGTGACYV	1e0	-1.719e+00	0.1987	11.0	11.00%	2801.4	8.04%
THRb(NR)/Liver-NR1A2-ChIP-Seq(GSE52613)/Homer	TRAGGTCA	1e0	-1.707e+00	0.2005	100.0	100.00%	34265.3	98.31%
ZNF528(Zf)/HEK293-ZNF528.GFP-ChIP-Seq(GSE58341)/Homer	AGAAATGACTTCCCT	1e0	-1.705e+00	0.2005	2.0	2.00%	270.6	0.78%
Mouse_Recombination_Hotspot(Zf)/Testis-DMC1-ChIP-Seq(GSE24438)/Homer	ACTYKNATTCGTGNTACTTC	1e0	-1.605e+00	0.2209	8.0	8.00%	1960.2	5.62%
DUX4(Homeobox)/Myoblasts-DUX4.V5-ChIP-Seq(GSE75791)/Homer	NWTAAYCYAATCAWN	1e0	-1.590e+00	0.2237	4.0	4.00%	810.4	2.33%
Nanog(Homeobox)/mES-Nanog-ChIP-Seq(GSE11724)/Homer	RGCCATTAAC	1e0	-1.501e+00	0.2439	99.0	99.00%	33871.7	97.18%
Oct4:Sox17(POU,Homeobox,HMG)/F9-Sox17-ChIP-Seq(GSE44553)/Homer	CCATTGTATGCAAAT	1e0	-1.473e+00	0.2504	13.0	13.00%	3594.3	10.31%
ZFP3(Zf)/HEK293-ZFP3.GFP-ChIP-Seq(GSE58341)/Homer	GGGTTTTGAAGGATGARTAGGAGTT	1e0	-1.405e+00	0.2673	1.0	1.00%	98.3	0.28%
GLI3(Zf)/Limb-GLI3-ChIP-Chip(GSE11077)/Homer	CGTGGGTGGTCC	1e0	-1.338e+00	0.2852	17.0	17.00%	5000.0	14.34%
ZNF768(Zf)/Rajj-ZNF768-ChIP-Seq(GSE111879)/Homer	RHHCAGAGAGGB	1e0	-1.330e+00	0.2867	7.0	7.00%	1813.2	5.20%
OCT4-SOX2-TCF-NANOG(POU,Homeobox,HMG)/mES-Oct4-ChIP-Seq(GSE11431)/Homer	ATTTGCATAACAATG	1e0	-1.295e+00	0.2961	13.0	13.00%	3739.6	10.73%
ZNF16(Zf)/HEK293-ZNF16.GFP-ChIP-Seq(GSE58341)/Homer	MACCTTCYATGGCTCCCTAKTGCCY	1e0	-1.290e+00	0.2969	2.0	2.00%	359.8	1.03%
Brn1(POU,Homeobox)/NPC-Brn1-ChIP-Seq(GSE35496)/Homer	TATGCWAATBAV	1e0	-1.267e+00	0.3031	21.0	21.00%	6391.5	18.34%
p53(p53)/mES-cMyc-ChIP-Seq(GSE11431)/Homer	ACATGCCCGGGCAT	1e0	-1.207e+00	0.3208	3.0	3.00%	666.3	1.91%
HINFP(Zf)/K562-HINFP.eGFP-ChIP-Seq(Encode)/Homer	TWVGGTCCGC	1e0	-1.201e+00	0.3222	25.0	25.00%	7805.9	22.40%
SCL(bHLH)/HPC7-Scl-ChIP-Seq(GSE13511)/Homer	AVCAGCTG	1e0	-1.160e+00	0.3348	100.0	100.00%	34453.7	98.85%
RFX(HTH)/K562-RFX3-ChIP-Seq(SRA012198)/Homer	CGGTTGCCATGGCAAC	1e0	-1.157e+00	0.3351	13.0	13.00%	3864.8	11.09%
Sox4(HMG)/proB-Sox4-ChIP-Seq(GSE50066)/Homer	YCTTTGTTCC	1e0	-1.126e+00	0.3447	60.0	60.00%	19946.6	57.23%
PAX5(Paired,Homeobox),condensed/GM12878-PAX5-ChIP-Seq(GSE32465)/Homer	GTCACGCTCSCTGM	1e0	-1.092e+00	0.3558	13.0	13.00%	3927.3	11.27%
NF1:FOXA1(CTF,Forkhead)/LNCAP-FOXA1-ChIP-Seq(GSE27824)/Homer	WNTGTTTRYTTTGGCA	1e0	-1.072e+00	0.3622	6.0	6.00%	1662.5	4.77%
Rfx2(HTH)/LoVo-RFX2-ChIP-Seq(GSE49402)/Homer	GTTGCCATGGCAACM	1e0	-1.067e+00	0.3632	14.0	14.00%	4284.7	12.29%
NFkB-p65-Rel(RHD)/ThioMac-LPS-Expression(GSE23622)/Homer	GGAAATTCCC	1e0	-1.017e+00	0.3808	7.0	7.00%	2024.6	5.81%
Mef2d(MADS)/Retina-Mef2d-ChIP-Seq(GSE61391)/Homer	GCTATTTTTAGC	1e0	-9.513e-01	0.4056	16.0	16.00%	5085.6	14.59%
RAR:RXR(NR),DR5/ES-RAR-ChIP-Seq(GSE56893)/Homer	RGGTCADNNAGAGGTCAV	1e0	-9.002e-01	0.4258	5.0	5.00%	1456.9	4.18%
Phox2b(Homeobox)/CLBGA-PHOX2B-ChIP-Seq(GSE90683)/Homer	TTAATTNAATTA	1e0	-8.311e-01	0.4552	11.0	11.00%	3535.2	10.14%
HNF1b(Homeobox)/PDAC-HNF1B-ChIP-Seq(GSE64557)/Homer	GTTAATNATTAA	1e0	-7.407e-01	0.4971	9.0	9.00%	2955.7	8.48%
Hnf1(Homeobox)/Liver-Foxa2-Chip-Seq(GSE25694)/Homer	GGTTAAWCATTAA	1e0	-6.341e-01	0.5517	8.0	8.00%	2735.6	7.85%
ZNF382(Zf)/HEK293-ZNF382.GFP-ChIP-Seq(GSE58341)/Homer	GNCTGTASTRNTGBCTCHTT	1e0	-6.339e-01	0.5517	3.0	3.00%	972.7	2.79%
REST-NRSF(Zf)/Jurkat-NRSF-ChIP-Seq/Homer	GGMGCTGTCCATGGTGCTGA	1e0	-5.576e-01	0.5928	1.0	1.00%	295.1	0.85%
NRF1(NRF)/MCF7-NRF1-ChIP-Seq(Unpublished)/Homer	CTGCGCATGCGC	1e0	-5.302e-01	0.6079	11.0	11.00%	3950.2	11.33%
GFX(?)/Promoter/Homer	ATTCTCGCGAGA	1e0	-5.030e-01	0.6231	1.0	1.00%	323.0	0.93%
YY1(Zf)/Promoter/Homer	CAAGATGGCGGC	1e0	-4.617e-01	0.6479	7.0	7.00%	2615.8	7.50%
T1ISRE(IRF)/ThioMac-Ifnb-Expression/Homer	ACTTTCGTTTCT	1e0	-4.600e-01	0.6479	1.0	1.00%	346.7	0.99%
Sox7(HMG)/ESC-Sox7-ChIP-Seq(GSE133899)/Homer	VVRRAACAATGG	1e0	-4.199e-01	0.6724	25.0	25.00%	9184.7	26.35%
JunD(bZIP)/K562-JunD-ChIP-Seq/Homer	ATGACGTCATCN	1e0	-4.001e-01	0.6842	8.0	8.00%	3089.8	8.86%
Pax7(Paired,Homeobox),longest/Myoblast-Pax7-ChIP-Seq(GSE25064)/Homer	NTAATTDGCYAATTANNWWD	1e0	-2.689e-01	0.7784	1.0	1.00%	500.5	1.44%
ZBTB33(Zf)/GM12878-ZBTB33-ChIP-Seq(GSE32465)/Homer	GGVTCTCGCGAGAAC	1e0	-2.597e-01	0.7838	2.0	2.00%	973.0	2.79%
Ronin(THAP)/ES-Thap11-ChIP-Seq(GSE51522)/Homer	RACTACAACTCCCAGVAKGC	1e0	-1.568e-01	0.8667	2.0	2.00%	1176.7	3.38%
ZNF317(Zf)/HEK293-ZNF317.GFP-ChIP-Seq(GSE58341)/Homer	GTCWGCTGTYYCTCT	1e0	-1.425e-01	0.8771	7.0	7.00%	3402.8	9.76%
Pax7(Paired,Homeobox)/Myoblast-Pax7-ChIP-Seq(GSE25064)/Homer	TAATCAATTA	1e0	-1.207e-01	0.8944	3.0	3.00%	1762.6	5.06%
DUX(Homeobox)/C2C12-Dux-ChIP-Seq(GSE87279)/Homer	BCWGATTCAATCAAN	1e0	0.000e+00	1.0000	0.0	0.00%	65.1	0.19%
EBNA1(EBV-virus)/Raji-EBNA1-ChIP-Seq(GSE30709)/Homer	GGYAGCAYDTGCTDCCCNNN	1e0	0.000e+00	1.0000	0.0	0.00%	757.3	2.17%
OCT:OCT(POU,Homeobox,IR1)/NPC-Brn2-ChIP-Seq(GSE35496)/Homer	ATGAATWATTCATGA	1e0	0.000e+00	1.0000	0.0	0.00%	331.9	0.95%
OCT:OCT(POU,Homeobox)/NPC-Brn1-ChIP-Seq(GSE35496)/Homer	ATGAATATTCATGAG	1e0	0.000e+00	1.0000	0.0	0.00%	218.0	0.63%
