## Supplementary Table 7 for "Unique nigral and cortical pathways implicated by epigenomic and transcriptional analyses in a rotenone rat model of Parkinson’s disease"

Motif Name	Consensus	P-value	Log P-value	q-value (Benjamini)	# of Target Sequences with Motif(of 99)	% of Target Sequences with Motif	# of Background Sequences with Motif(of 32607)	% of Background Sequences with Motif
HRE(HSF)/Striatum-HSF1-ChIP-Seq(GSE38000)/Homer	TTCTAGAABNTTCTA	1e-7	-1.719e+01	0.0000	45.0	45.45%	6785.6	20.81%
HOXA1(Homeobox)/mES-Hoxa1-ChIP-Seq(SRP084292)/Homer	TGATKGATGR	1e-6	-1.485e+01	0.0001	45.0	45.45%	7322.4	22.46%
HOXA2(Homeobox)/mES-Hoxa2-ChIP-Seq(Donaldson_et_al.)/Homer	GYCATCMATCAT	1e-5	-1.316e+01	0.0003	26.0	26.26%	3164.3	9.70%
Cux2(Homeobox)/Liver-Cux2-ChIP-Seq(GSE35985)/Homer	HNRAATCAAT	1e-5	-1.210e+01	0.0006	58.0	58.59%	11845.7	36.33%
ZNF675(Zf)/HEK293-ZNF675.GFP-ChIP-Seq(GSE58341)/Homer	ARGAGGMCAAAATGW	1e-4	-1.113e+01	0.0013	30.0	30.30%	4457.9	13.67%
HNF6(Homeobox)/Liver-Hnf6-ChIP-Seq(ERP000394)/Homer	NTATYGATCH	1e-4	-1.023e+01	0.0026	62.0	62.63%	13785.1	42.28%
Foxh1(Forkhead)/hESC-FOXH1-ChIP-Seq(GSE29422)/Homer	NNTGTGGATTSS	1e-4	-1.001e+01	0.0028	67.0	67.68%	15533.9	47.64%
PAX3:FKHR-fusion(Paired,Homeobox)/Rh4-PAX3:FKHR-ChIP-Seq(GSE19063)/Homer	ACCRTGACTAATTNN	1e-4	-9.351e+00	0.0048	38.0	38.38%	6966.6	21.37%
GRHL2(CP2)/HBE-GRHL2-ChIP-Seq(GSE46194)/Homer	AAACYKGTTWDACMRGTTTB	1e-3	-9.124e+00	0.0053	48.0	48.48%	9868.3	30.27%
Sox7(HMG)/ESC-Sox7-ChIP-Seq(GSE133899)/Homer	VVRRAACAATGG	1e-3	-8.894e+00	0.0060	50.0	50.51%	10549.3	32.35%
Sox17(HMG)/Endoderm-Sox17-ChIP-Seq(GSE61475)/Homer	CCATTGTTYB	1e-3	-8.653e+00	0.0070	76.0	76.77%	19286.6	59.15%
ZNF382(Zf)/HEK293-ZNF382.GFP-ChIP-Seq(GSE58341)/Homer	GNCTGTASTRNTGBCTCHTT	1e-3	-8.569e+00	0.0070	10.0	10.10%	812.5	2.49%
OCT:OCT-short(POU,Homeobox)/NPC-OCT6-ChIP-Seq(GSE43916)/Homer	ATGCATWATGCATRW	1e-3	-8.188e+00	0.0094	72.0	72.73%	18042.2	55.33%
SCRT1(Zf)/HEK293-SCRT1.eGFP-ChIP-Seq(Encode)/Homer	GCAACAGGTG	1e-3	-7.911e+00	0.0115	35.0	35.35%	6623.1	20.31%
GATA:SCL(Zf,bHLH)/Ter119-SCL-ChIP-Seq(GSE18720)/Homer	CRGCTGBNGNSNNSAGATAA	1e-3	-7.049e+00	0.0255	21.0	21.21%	3314.7	10.17%
Pdx1(Homeobox)/Islet-Pdx1-ChIP-Seq(SRA008281)/Homer	YCATYAATCA	1e-3	-7.048e+00	0.0255	78.0	78.79%	20763.1	63.68%
SPDEF(ETS)/VCaP-SPDEF-ChIP-Seq(SRA014231)/Homer	ASWTCCTGBT	1e-2	-6.798e+00	0.0289	75.0	75.76%	19777.9	60.66%
PRDM10(Zf)/HEK293-PRDM10.eGFP-ChIP-Seq(Encode)/Homer	TGGTACATTCCA	1e-2	-6.720e+00	0.0295	54.0	54.55%	12706.7	38.97%
ZNF189(Zf)/HEK293-ZNF189.GFP-ChIP-Seq(GSE58341)/Homer	TGGAACAGMA	1e-2	-6.577e+00	0.0322	68.0	68.69%	17405.1	53.38%
GSC(Homeobox)/FrogEmbryos-GSC-ChIP-Seq(DRA000576)/Homer	RGGATTAR	1e-2	-6.560e+00	0.0322	84.0	84.85%	23309.1	71.49%
TEAD(TEA)/Fibroblast-PU.1-ChIP-Seq(Unpublished)/Homer	YCWGGAATGY	1e-2	-6.034e+00	0.0502	61.0	61.62%	15316.2	46.97%
n-Myc(bHLH)/mES-nMyc-ChIP-Seq(GSE11431)/Homer	VRCCACGTGG	1e-2	-6.024e+00	0.0502	52.0	52.53%	12414.4	38.07%
Cdx2(Homeobox)/mES-Cdx2-ChIP-Seq(GSE14586)/Homer	GYMATAAAAH	1e-2	-5.987e+00	0.0502	69.0	69.70%	18059.0	55.39%
E2F6(E2F)/Hela-E2F6-ChIP-Seq(GSE31477)/Homer	GGCGGGAARN	1e-2	-5.983e+00	0.0502	33.0	33.33%	6783.5	20.80%
CREB5(bZIP)/LNCaP-CREB5.V5-ChIP-Seq(GSE137775)/Homer	VVATGACGTCAT	1e-2	-5.891e+00	0.0502	46.0	46.46%	10622.7	32.58%
ZEB1(Zf)/PDAC-ZEB1-ChIP-Seq(GSE64557)/Homer	VCAGGTRDRY	1e-2	-5.804e+00	0.0510	78.0	78.79%	21390.0	65.60%
PBX2(Homeobox)/K562-PBX2-ChIP-Seq(Encode)/Homer	RTGATTKATRGN	1e-2	-5.786e+00	0.0510	73.0	73.74%	19577.1	60.04%
Snail1(Zf)/LS174T-SNAIL1.HA-ChIP-Seq(GSE127183)/Homer	TRCACCTGCY	1e-2	-5.778e+00	0.0510	54.0	54.55%	13174.1	40.40%
PRDM15(Zf)/ESC-Prdm15-ChIP-Seq(GSE73694)/Homer	YCCDNTCCAGGTTTT	1e-2	-5.770e+00	0.0510	73.0	73.74%	19586.5	60.07%
Foxa2(Forkhead)/Liver-Foxa2-ChIP-Seq(GSE25694)/Homer	CYTGTTTACWYW	1e-2	-5.755e+00	0.0510	75.0	75.76%	20314.2	62.30%
Sox2(HMG)/mES-Sox2-ChIP-Seq(GSE11431)/Homer	BCCATTGTTC	1e-2	-5.672e+00	0.0510	78.0	78.79%	21459.7	65.82%
NFkB-p65(RHD)/GM12787-p65-ChIP-Seq(GSE19485)/Homer	WGGGGATTTCCC	1e-2	-5.670e+00	0.0510	45.0	45.45%	10426.7	31.98%
Elf4(ETS)/BMDM-Elf4-ChIP-Seq(GSE88699)/Homer	ACTTCCKGKT	1e-2	-5.665e+00	0.0510	73.0	73.74%	19643.2	60.24%
Srebp2(bHLH)/HepG2-Srebp2-ChIP-Seq(GSE31477)/Homer	CGGTCACSCCAC	1e-2	-5.538e+00	0.0510	17.0	17.17%	2765.1	8.48%
ZNF467(Zf)/HEK293-ZNF467.GFP-ChIP-Seq(GSE58341)/Homer	TGGGGAAGGGCM	1e-2	-5.534e+00	0.0510	58.0	58.59%	14596.5	44.77%
DUX4(Homeobox)/Myoblasts-DUX4.V5-ChIP-Seq(GSE75791)/Homer	NWTAAYCYAATCAWN	1e-2	-5.524e+00	0.0510	13.0	13.13%	1850.4	5.68%
FOXP1(Forkhead)/H9-FOXP1-ChIP-Seq(GSE31006)/Homer	NYYTGTTTACHN	1e-2	-5.510e+00	0.0510	56.0	56.57%	13959.8	42.81%
bHLHE41(bHLH)/proB-Bhlhe41-ChIP-Seq(GSE93764)/Homer	KCACGTGMCN	1e-2	-5.509e+00	0.0510	63.0	63.64%	16267.1	49.89%
Oct6(POU,Homeobox)/NPC-Pou3f1-ChIP-Seq(GSE35496)/Homer	WATGCAAATGAG	1e-2	-5.477e+00	0.0510	52.0	52.53%	12697.9	38.94%
Atf7(bZIP)/3T3L1-Atf7-ChIP-Seq(GSE56872)/Homer	NGRTGACGTCAY	1e-2	-5.372e+00	0.0511	47.0	47.47%	11189.4	34.32%
Hnf6b(Homeobox)/LNCaP-Hnf6b-ChIP-Seq(GSE106305)/Homer	TATTGAYY	1e-2	-5.342e+00	0.0514	72.0	72.73%	19466.2	59.70%
Tcf21(bHLH)/ArterySmoothMuscle-Tcf21-ChIP-Seq(GSE61369)/Homer	NAACAGCTGG	1e-2	-5.282e+00	0.0533	64.0	64.65%	16732.2	51.32%
RUNX(Runt)/HPC7-Runx1-ChIP-Seq(GSE22178)/Homer	SAAACCACAG	1e-2	-5.253e+00	0.0535	61.0	61.62%	15742.3	48.28%
RUNX2(Runt)/PCa-RUNX2-ChIP-Seq(GSE33889)/Homer	NWAACCACADNN	1e-2	-5.234e+00	0.0535	68.0	68.69%	18127.7	55.60%
RUNX-AML(Runt)/CD4+-PolII-ChIP-Seq(Barski_et_al.)/Homer	GCTGTGGTTW	1e-2	-5.230e+00	0.0535	62.0	62.63%	16089.6	49.35%
Bcl11a(Zf)/HSPC-BCL11A-ChIP-Seq(GSE104676)/Homer	TYTGACCASWRG	1e-2	-5.204e+00	0.0535	56.0	56.57%	14128.4	43.33%
EAR2(NR)/K562-NR2F6-ChIP-Seq(Encode)/Homer	NRBCARRGGTCA	1e-2	-5.176e+00	0.0535	76.0	76.77%	20997.1	64.40%
CArG(MADS)/PUER-Srf-ChIP-Seq(Sullivan_et_al.)/Homer	CCATATATGGNM	1e-2	-5.139e+00	0.0538	38.0	38.38%	8593.8	26.36%
LEF1(HMG)/H1-LEF1-ChIP-Seq(GSE64758)/Homer	CCTTTGATST	1e-2	-5.095e+00	0.0550	66.0	66.67%	17520.2	53.73%
HIC1(Zf)/Treg-ZBTB29-ChIP-Seq(GSE99889)/Homer	TGCCAGCB	1e-2	-5.000e+00	0.0593	85.0	85.86%	24492.1	75.12%
Duxbl(Homeobox)/NIH3T3-Duxbl.HA-ChIP-Seq(GSE119782)/Homer	TAAYCYAATCAA	1e-2	-4.984e+00	0.0593	15.0	15.15%	2441.1	7.49%
c-Myc(bHLH)/mES-cMyc-ChIP-Seq(GSE11431)/Homer	VVCCACGTGG	1e-2	-4.888e+00	0.0637	42.0	42.42%	9915.3	30.41%
Unknown-ESC-element(?)/mES-Nanog-ChIP-Seq(GSE11724)/Homer	CACAGCAGGGGG	1e-2	-4.888e+00	0.0637	45.0	45.45%	10831.0	33.22%
NFkB-p50,p52(RHD)/Monocyte-p50-ChIP-Chip(Schreiber_et_al.)/Homer	GGGGGAATCCCC	1e-2	-4.882e+00	0.0637	12.0	12.12%	1774.9	5.44%
ISRE(IRF)/ThioMac-LPS-Expression(GSE23622)/Homer	AGTTTCASTTTC	1e-2	-4.870e+00	0.0637	14.0	14.14%	2236.4	6.86%
Ap4(bHLH)/AML-Tfap4-ChIP-Seq(GSE45738)/Homer	NAHCAGCTGD	1e-2	-4.867e+00	0.0637	72.0	72.73%	19741.1	60.55%
OCT:OCT(POU,Homeobox)/NPC-Brn1-ChIP-Seq(GSE35496)/Homer	ATGAATATTCATGAG	1e-2	-4.830e+00	0.0637	5.0	5.05%	404.2	1.24%
Zic2(Zf)/ESC-Zic2-ChIP-Seq(SRP197560)/Homer	CHCAGCRGGRGG	1e-2	-4.800e+00	0.0637	35.0	35.35%	7880.8	24.17%
ELF5(ETS)/T47D-ELF5-ChIP-Seq(GSE30407)/Homer	ACVAGGAAGT	1e-2	-4.751e+00	0.0645	64.0	64.65%	17044.7	52.28%
Pitx1:Ebox(Homeobox,bHLH)/Hindlimb-Pitx1-ChIP-Seq(GSE41591)/Homer	YTAATTRAWWCCAGATGT	1e-2	-4.693e+00	0.0672	31.0	31.31%	6779.7	20.79%
Tbx20(T-box)/Heart-Tbx20-ChIP-Seq(GSE29636)/Homer	GGTGYTGACAGS	1e-2	-4.691e+00	0.0672	27.0	27.27%	5656.5	17.35%
Tbx21(T-box)/GM12878-TBX21-ChIP-Seq(Encode)/Homer	AGGTGTGAAA	1e-2	-4.662e+00	0.0672	70.0	70.71%	19161.9	58.77%
c-Jun-CRE(bZIP)/K562-cJun-ChIP-Seq(GSE31477)/Homer	ATGACGTCATCY	1e-2	-4.616e+00	0.0691	35.0	35.35%	7972.5	24.45%
Oct4:Sox17(POU,Homeobox,HMG)/F9-Sox17-ChIP-Seq(GSE44553)/Homer	CCATTGTATGCAAAT	1e-1	-4.561e+00	0.0718	27.0	27.27%	5713.7	17.52%
Foxa3(Forkhead)/Liver-Foxa3-ChIP-Seq(GSE77670)/Homer	BSNTGTTTACWYWGN	1e-1	-4.550e+00	0.0718	47.0	47.47%	11641.7	35.70%
Pit1+1bp(Homeobox)/GCrat-Pit1-ChIP-Seq(GSE58009)/Homer	ATGCATAATTCA	1e-1	-4.549e+00	0.0718	46.0	46.46%	11330.3	34.75%
Smad2(MAD)/ES-SMAD2-ChIP-Seq(GSE29422)/Homer	CTGTCTGG	1e-1	-4.512e+00	0.0721	81.0	81.82%	23229.8	71.25%
IRF3(IRF)/BMDM-Irf3-ChIP-Seq(GSE67343)/Homer	AGTTTCAKTTTC	1e-1	-4.467e+00	0.0743	44.0	44.44%	10758.5	33.00%
Oct11(POU,Homeobox)/NCIH1048-POU2F3-ChIP-seq(GSE115123)/Homer	GATTTGCATA	1e-1	-4.462e+00	0.0743	43.0	43.43%	10454.1	32.06%
ELF3(ETS)/PDAC-ELF3-ChIP-Seq(GSE64557)/Homer	ANCAGGAAGT	1e-1	-4.435e+00	0.0745	63.0	63.64%	16902.4	51.84%
Pax7(Paired,Homeobox)/Myoblast-Pax7-ChIP-Seq(GSE25064)/Homer	TAATCAATTA	1e-1	-4.428e+00	0.0745	19.0	19.19%	3614.0	11.08%
EBF(EBF)/proBcell-EBF-ChIP-Seq(GSE21978)/Homer	DGTCCCYRGGGA	1e-1	-4.396e+00	0.0753	22.0	22.22%	4417.9	13.55%
Nkx2.2(Homeobox)/NPC-Nkx2.2-ChIP-Seq(GSE61673)/Homer	BTBRAGTGSN	1e-1	-4.393e+00	0.0753	89.0	89.90%	26418.7	81.02%
Tbet(T-box)/CD8-Tbet-ChIP-Seq(GSE33802)/Homer	AGGTGTGAAM	1e-1	-4.368e+00	0.0754	72.0	72.73%	20046.1	61.48%
WT1(Zf)/Kidney-WT1-ChIP-Seq(GSE90016)/Homer	MCTCCCMCRCAB	1e-1	-4.366e+00	0.0754	43.0	43.43%	10509.4	32.23%
ZNF136(Zf)/HEK293-ZNF136.GFP-ChIP-Seq(GSE58341)/Homer	YTKGATAHAGTATTCTWGGTNGGCA	1e-1	-4.360e+00	0.0754	19.0	19.19%	3638.9	11.16%
Atf2(bZIP)/3T3L1-Atf2-ChIP-Seq(GSE56872)/Homer	NRRTGACGTCAT	1e-1	-4.359e+00	0.0754	36.0	36.36%	8400.7	25.76%
OCT4-SOX2-TCF-NANOG(POU,Homeobox,HMG)/mES-Oct4-ChIP-Seq(GSE11431)/Homer	ATTTGCATAACAATG	1e-1	-4.312e+00	0.0756	32.0	32.32%	7252.4	22.24%
Otx2(Homeobox)/EpiLC-Otx2-ChIP-Seq(GSE56098)/Homer	NYTAATCCYB	1e-1	-4.299e+00	0.0757	68.0	68.69%	18694.5	57.34%
JunD(bZIP)/K562-JunD-ChIP-Seq/Homer	ATGACGTCATCN	1e-1	-4.278e+00	0.0763	15.0	15.15%	2649.9	8.13%
MyoG(bHLH)/C2C12-MyoG-ChIP-Seq(GSE36024)/Homer	AACAGCTG	1e-1	-4.276e+00	0.0763	63.0	63.64%	17003.3	52.15%
ZNF415(Zf)/HEK293-ZNF415.GFP-ChIP-Seq(GSE58341)/Homer	GRTGMTRGAGCC	1e-1	-4.258e+00	0.0763	40.0	40.40%	9655.2	29.61%
RORgt(NR)/EL4-RORgt.Flag-ChIP-Seq(GSE56019)/Homer	AAYTAGGTCA	1e-1	-4.157e+00	0.0820	22.0	22.22%	4515.7	13.85%
RORgt(NR)/EL4-RORgt.Flag-ChIP-Seq(GSE56019)/Homer	AAYTAGGTCA	1e-1	-4.157e+00	0.0820	22.0	22.22%	4515.7	13.85%
HRE(HSF)/HepG2-HSF1-ChIP-Seq(GSE31477)/Homer	BSTTCTRGAABVTTCYAGAA	1e-1	-4.131e+00	0.0832	21.0	21.21%	4256.1	13.05%
BHLHA15(bHLH)/NIH3T3-BHLHB8.HA-ChIP-Seq(GSE119782)/Homer	NAMCAGCTGK	1e-1	-4.122e+00	0.0832	77.0	77.78%	21991.6	67.45%
ZEB2(Zf)/SNU398-ZEB2-ChIP-Seq(GSE103048)/Homer	GNMCAGGTGTGC	1e-1	-4.111e+00	0.0832	54.0	54.55%	14138.2	43.36%
Brn2(POU,Homeobox)/NPC-Brn2-ChIP-Seq(GSE35496)/Homer	ATGAATATTC	1e-1	-4.088e+00	0.0839	20.0	20.20%	4006.8	12.29%
Brn1(POU,Homeobox)/NPC-Brn1-ChIP-Seq(GSE35496)/Homer	TATGCWAATBAV	1e-1	-4.080e+00	0.0839	41.0	41.41%	10063.5	30.86%
Znf263(Zf)/K562-Znf263-ChIP-Seq(GSE31477)/Homer	CVGTSCTCCC	1e-1	-4.044e+00	0.0857	78.0	78.79%	22404.5	68.71%
p73(p53)/Trachea-p73-ChIP-Seq(PRJNA310161)/Homer	NRRRCAWGTCCDGRCATGYY	1e-1	-4.024e+00	0.0865	9.0	9.09%	1304.8	4.00%
RUNX1(Runt)/Jurkat-RUNX1-ChIP-Seq(GSE29180)/Homer	AAACCACARM	1e-1	-3.993e+00	0.0882	72.0	72.73%	20288.6	62.22%
Tbx6(T-box)/ESC-Tbx6-ChIP-Seq(GSE93524)/Homer	DAGGTGTBAA	1e-1	-3.966e+00	0.0896	68.0	68.69%	18912.6	58.00%
Max(bHLH)/K562-Max-ChIP-Seq(GSE31477)/Homer	RCCACGTGGYYN	1e-1	-3.961e+00	0.0896	51.0	51.52%	13269.2	40.70%
MafB(bZIP)/BMM-Mafb-ChIP-Seq(GSE75722)/Homer	WNTGCTGASTCAGCANWTTY	1e-1	-3.956e+00	0.0896	45.0	45.45%	11375.7	34.89%
MNT(bHLH)/HepG2-MNT-ChIP-Seq(Encode)/Homer	DGCACACGTG	1e-1	-3.908e+00	0.0920	69.0	69.70%	19297.7	59.19%
ZSCAN22(Zf)/HEK293-ZSCAN22.GFP-ChIP-Seq(GSE58341)/Homer	SMCAGTCWGAKGGAGGAGGC	1e-1	-3.865e+00	0.0950	10.0	10.10%	1568.0	4.81%
p63(p53)/Keratinocyte-p63-ChIP-Seq(GSE17611)/Homer	NNDRCATGYCYNRRCATGYH	1e-1	-3.844e+00	0.0961	35.0	35.35%	8388.6	25.73%
Zac1(Zf)/Neuro2A-Plagl1-ChIP-Seq(GSE75942)/Homer	HAWGRGGCCM	1e-1	-3.819e+00	0.0975	88.0	88.89%	26331.4	80.76%
Nur77(NR)/K562-NR4A1-ChIP-Seq(GSE31363)/Homer	TGACCTTTNCNT	1e-1	-3.798e+00	0.0987	27.0	27.27%	6075.5	18.63%
TCF4(bHLH)/SHSY5Y-TCF4-ChIP-Seq(GSE96915)/Homer	SMCATCTGKH	1e-1	-3.758e+00	0.1017	80.0	80.81%	23321.9	71.53%
EWS:FLI1-fusion(ETS)/SK_N_MC-EWS:FLI1-ChIP-Seq(SRA014231)/Homer	VACAGGAAAT	1e-1	-3.733e+00	0.1032	52.0	52.53%	13742.2	42.15%
Foxf1(Forkhead)/Lung-Foxf1-ChIP-Seq(GSE77951)/Homer	WWATRTAAACAN	1e-1	-3.719e+00	0.1037	78.0	78.79%	22615.3	69.36%
FOXM1(Forkhead)/MCF7-FOXM1-ChIP-Seq(GSE72977)/Homer	TRTTTACTTW	1e-1	-3.683e+00	0.1064	81.0	81.82%	23739.8	72.81%
CUX1(Homeobox)/K562-CUX1-ChIP-Seq(GSE92882)/Homer	TATCGATNAN	1e-1	-3.661e+00	0.1077	60.0	60.61%	16414.0	50.34%
COUP-TFII(NR)/K562-NR2F1-ChIP-Seq(Encode)/Homer	GKBCARAGGTCA	1e-1	-3.659e+00	0.1077	77.0	77.78%	22293.1	68.37%
PAX6(Paired,Homeobox)/Forebrain-Pax6-ChIP-Seq(GSE66961)/Homer	NGTGTTCAVTSAAGCGKAAA	1e-1	-3.622e+00	0.1099	14.0	14.14%	2616.4	8.02%
NeuroD1(bHLH)/Islet-NeuroD1-ChIP-Seq(GSE30298)/Homer	GCCATCTGTT	1e-1	-3.618e+00	0.1099	56.0	56.57%	15122.3	46.38%
HEB(bHLH)/mES-Heb-ChIP-Seq(GSE53233)/Homer	VCAGCTGBNN	1e-1	-3.605e+00	0.1099	78.0	78.79%	22691.1	69.59%
Six1(Homeobox)/Myoblast-Six1-ChIP-Chip(GSE20150)/Homer	GKVTCADRTTWC	1e-1	-3.539e+00	0.1161	30.0	30.30%	7083.7	21.73%
NF1-halfsite(CTF)/LNCaP-NF1-ChIP-Seq(Unpublished)/Homer	YTGCCAAG	1e-1	-3.528e+00	0.1164	82.0	82.83%	24211.7	74.26%
Ascl1(bHLH)/NeuralTubes-Ascl1-ChIP-Seq(GSE55840)/Homer	NNVVCAGCTGBN	1e-1	-3.518e+00	0.1165	73.0	73.74%	20964.6	64.30%
Zic(Zf)/Cerebellum-ZIC1.2-ChIP-Seq(GSE60731)/Homer	CCTGCTGAGH	1e-1	-3.516e+00	0.1165	55.0	55.56%	14867.3	45.60%
HNF4a(NR),DR1/HepG2-HNF4a-ChIP-Seq(GSE25021)/Homer	CARRGKBCAAAGTYCA	1e-1	-3.494e+00	0.1172	45.0	45.45%	11677.3	35.81%
CEBP(bZIP)/ThioMac-CEBPb-ChIP-Seq(GSE21512)/Homer	ATTGCGCAAC	1e-1	-3.465e+00	0.1197	58.0	58.59%	15890.5	48.74%
DMRT6(DM)/Testis-DMRT6-ChIP-Seq(GSE60440)/Homer	YDGHTACAWTGTADC	1e-1	-3.443e+00	0.1213	32.0	32.32%	7730.4	23.71%
Zic3(Zf)/mES-Zic3-ChIP-Seq(GSE37889)/Homer	GGCCYCCTGCTGDGH	1e-1	-3.416e+00	0.1235	37.0	37.37%	9252.9	28.38%
FOXK2(Forkhead)/U2OS-FOXK2-ChIP-Seq(E-MTAB-2204)/Homer	SCHTGTTTACAT	1e-1	-3.379e+00	0.1270	62.0	62.63%	17285.8	53.01%
Sox6(HMG)/Myotubes-Sox6-ChIP-Seq(GSE32627)/Homer	CCATTGTTNY	1e-1	-3.340e+00	0.1310	90.0	90.91%	27404.1	84.05%
ZNF341(Zf)/EBV-ZNF341-ChIP-Seq(GSE113194)/Homer	GGAACAGCCG	1e-1	-3.324e+00	0.1321	52.0	52.53%	14031.9	43.04%
USF1(bHLH)/GM12878-Usf1-ChIP-Seq(GSE32465)/Homer	SGTCACGTGR	1e-1	-3.295e+00	0.1348	36.0	36.36%	9026.1	27.68%
FOXK1(Forkhead)/HEK293-FOXK1-ChIP-Seq(GSE51673)/Homer	NVWTGTTTAC	1e-1	-3.288e+00	0.1348	79.0	79.80%	23271.3	71.37%
Ascl2(bHLH)/ESC-Ascl2-ChIP-Seq(GSE97712)/Homer	SSRGCAGCTGCH	1e-1	-3.284e+00	0.1348	60.0	60.61%	16687.8	51.18%
Gata1(Zf)/K562-GATA1-ChIP-Seq(GSE18829)/Homer	SAGATAAGRV	1e-1	-3.282e+00	0.1348	52.0	52.53%	14062.9	43.13%
GLIS3(Zf)/Thyroid-Glis3.GFP-ChIP-Seq(GSE103297)/Homer	CTCCCTGGGAGGCCN	1e-1	-3.279e+00	0.1348	61.0	61.62%	17025.4	52.22%
ERRg(NR)/Kidney-ESRRG-ChIP-Seq(GSE104905)/Homer	GTGACCTTGRVN	1e-1	-3.277e+00	0.1348	59.0	59.60%	16360.1	50.18%
NFAT(RHD)/Jurkat-NFATC1-ChIP-Seq(Jolma_et_al.)/Homer	ATTTTCCATT	1e-1	-3.267e+00	0.1348	67.0	67.68%	19064.0	58.47%
Oct2(POU,Homeobox)/Bcell-Oct2-ChIP-Seq(GSE21512)/Homer	ATATGCAAAT	1e-1	-3.258e+00	0.1348	38.0	38.38%	9662.2	29.63%
Phox2b(Homeobox)/CLBGA-PHOX2B-ChIP-Seq(GSE90683)/Homer	TTAATTNAATTA	1e-1	-3.256e+00	0.1348	32.0	32.32%	7845.0	24.06%
FOXA1:AR(Forkhead,NR)/LNCAP-AR-ChIP-Seq(GSE27824)/Homer	AGTAAACAAAAAAGAACAND	1e-1	-3.251e+00	0.1348	16.0	16.16%	3282.1	10.07%
Unknown(Homeobox)/Limb-p300-ChIP-Seq/Homer	SSCMATWAAA	1e-1	-3.248e+00	0.1348	61.0	61.62%	17048.9	52.29%
E2A(bHLH),near_PU.1/Bcell-PU.1-ChIP-Seq(GSE21512)/Homer	NVCACCTGBN	1e-1	-3.233e+00	0.1348	64.0	64.65%	18069.6	55.42%
Six2(Homeobox)/NephronProgenitor-Six2-ChIP-Seq(GSE39837)/Homer	GWAAYHTGAKMC	1e-1	-3.228e+00	0.1348	72.0	72.73%	20823.5	63.86%
NFIL3(bZIP)/HepG2-NFIL3-ChIP-Seq(Encode)/Homer	VTTACGTAAYNNNNN	1e-1	-3.208e+00	0.1348	60.0	60.61%	16745.2	51.36%
Gata2(Zf)/K562-GATA2-ChIP-Seq(GSE18829)/Homer	BBCTTATCTS	1e-1	-3.186e+00	0.1348	56.0	56.57%	15438.7	47.35%
CEBP:AP1(bZIP)/ThioMac-CEBPb-ChIP-Seq(GSE21512)/Homer	DRTGTTGCAA	1e-1	-3.181e+00	0.1348	61.0	61.62%	17099.3	52.44%
VDR(NR),DR3/GM10855-VDR+vitD-ChIP-Seq(GSE22484)/Homer	ARAGGTCANWGAGTTCANNN	1e-1	-3.173e+00	0.1348	22.0	22.22%	4975.1	15.26%
Esrrb(NR)/mES-Esrrb-ChIP-Seq(GSE11431)/Homer	KTGACCTTGA	1e-1	-3.168e+00	0.1348	53.0	53.54%	14471.8	44.38%
FXR(NR),IR1/Liver-FXR-ChIP-Seq(Chong_et_al.)/Homer	AGGTCANTGACCTB	1e-1	-3.141e+00	0.1369	33.0	33.33%	8218.7	25.21%
FoxL2(Forkhead)/Ovary-FoxL2-ChIP-Seq(GSE60858)/Homer	WWTRTAAACAVG	1e-1	-3.127e+00	0.1378	74.0	74.75%	21600.0	66.25%
ETS:E-box(ETS,bHLH)/HPC7-Scl-ChIP-Seq(GSE22178)/Homer	AGGAARCAGCTG	1e-1	-3.106e+00	0.1398	14.0	14.14%	2810.7	8.62%
Twist(bHLH)/HMLE-TWIST1-ChIP-Seq(Chang_et_al)/Homer	VCAKCTGGNNNCCAGMTGBN	1e-1	-3.105e+00	0.1398	15.0	15.15%	3076.7	9.44%
EBNA1(EBV-virus)/Raji-EBNA1-ChIP-Seq(GSE30709)/Homer	GGYAGCAYDTGCTDCCCNNN	1e-1	-3.088e+00	0.1403	4.0	4.04%	440.7	1.35%
ZNF416(Zf)/HEK293-ZNF416.GFP-ChIP-Seq(GSE58341)/Homer	WDNCTGGGCA	1e-1	-3.082e+00	0.1403	71.0	71.72%	20584.2	63.13%
ZNF7(Zf)/HepG2-ZNF7.Flag-ChIP-Seq(Encode)/Homer	CTGCCWVCTTTTRTA	1e-1	-3.065e+00	0.1415	53.0	53.54%	14550.1	44.62%
Tcf7(HMG)/GM12878-TCF7-ChIP-Seq(Encode)/Homer	CTTTGATGTGSB	1e-1	-3.025e+00	0.1463	39.0	39.39%	10132.2	31.08%
EBF2(EBF)/BrownAdipose-EBF2-ChIP-Seq(GSE97114)/Homer	NABTCCCWDGGGAVH	1e-1	-3.007e+00	0.1480	58.0	58.59%	16237.3	49.80%
TEAD4(TEA)/Tropoblast-Tead4-ChIP-Seq(GSE37350)/Homer	CCWGGAATGY	1e-1	-3.005e+00	0.1480	61.0	61.62%	17237.0	52.87%
Nr5a2(NR)/Pancreas-LRH1-ChIP-Seq(GSE34295)/Homer	BTCAAGGTCA	1e-1	-2.976e+00	0.1506	55.0	55.56%	15273.6	46.84%
Srebp1a(bHLH)/HepG2-Srebp1a-ChIP-Seq(GSE31477)/Homer	RTCACSCCAY	1e-1	-2.952e+00	0.1532	20.0	20.20%	4525.0	13.88%
FOXA1(Forkhead)/MCF7-FOXA1-ChIP-Seq(GSE26831)/Homer	WAAGTAAACA	1e-1	-2.940e+00	0.1540	79.0	79.80%	23521.7	72.14%
Gfi1b(Zf)/HPC7-Gfi1b-ChIP-Seq(GSE22178)/Homer	MAATCACTGC	1e-1	-2.923e+00	0.1556	54.0	54.55%	14988.1	45.97%
STAT1(Stat)/HelaS3-STAT1-ChIP-Seq(GSE12782)/Homer	NATTTCCNGGAAAT	1e-1	-2.895e+00	0.1591	36.0	36.36%	9299.3	28.52%
E2A(bHLH)/proBcell-E2A-ChIP-Seq(GSE21978)/Homer	DNRCAGCTGY	1e-1	-2.889e+00	0.1591	67.0	67.68%	19358.1	59.37%
IRF8(IRF)/BMDM-IRF8-ChIP-Seq(GSE77884)/Homer	GRAASTGAAAST	1e-1	-2.879e+00	0.1596	38.0	38.38%	9928.9	30.45%
MyoD(bHLH)/Myotube-MyoD-ChIP-Seq(GSE21614)/Homer	RRCAGCTGYTSY	1e-1	-2.841e+00	0.1646	51.0	51.52%	14078.1	43.18%
Elk4(ETS)/Hela-Elk4-ChIP-Seq(GSE31477)/Homer	NRYTTCCGGY	1e-1	-2.832e+00	0.1651	43.0	43.43%	11527.2	35.35%
Slug(Zf)/Mesoderm-Snai2-ChIP-Seq(GSE61475)/Homer	SNGCACCTGCHS	1e-1	-2.830e+00	0.1651	35.0	35.35%	9038.9	27.72%
Tlx?(NR)/NPC-H3K4me1-ChIP-Seq(GSE16256)/Homer	CTGGCAGSCTGCCA	1e-1	-2.818e+00	0.1653	35.0	35.35%	9047.8	27.75%
CDX4(Homeobox)/ZebrafishEmbryos-Cdx4.Myc-ChIP-Seq(GSE48254)/Homer	NGYCATAAAWCH	1e-1	-2.814e+00	0.1653	71.0	71.72%	20794.7	63.78%
NFY(CCAAT)/Promoter/Homer	RGCCAATSRG	1e-1	-2.793e+00	0.1674	56.0	56.57%	15750.5	48.31%
PSE(SNAPc)/K562-mStart-Seq/Homer	WAVTCACCMTAASYDAAAAG	1e-1	-2.780e+00	0.1686	53.0	53.54%	14778.1	45.32%
NPAS(bHLH)/Liver-NPAS-ChIP-Seq(GSE39860)/Homer	NVCACGTG	1e-1	-2.747e+00	0.1731	81.0	81.82%	24388.3	74.80%
ZNF16(Zf)/HEK293-ZNF16.GFP-ChIP-Seq(GSE58341)/Homer	MACCTTCYATGGCTCCCTAKTGCCY	1e-1	-2.738e+00	0.1736	2.0	2.02%	136.2	0.42%
TEAD1(TEAD)/HepG2-TEAD1-ChIP-Seq(Encode)/Homer	CYRCATTCCA	1e-1	-2.734e+00	0.1736	66.0	66.67%	19144.1	58.71%
NFAT:AP1(RHD,bZIP)/Jurkat-NFATC1-ChIP-Seq(Jolma_et_al.)/Homer	SARTGGAAAAWRTGAGTCAB	1e-1	-2.724e+00	0.1740	23.0	23.23%	5515.4	16.92%
Foxo3(Forkhead)/U2OS-Foxo3-ChIP-Seq(E-MTAB-2701)/Homer	DGTAAACA	1e-1	-2.707e+00	0.1758	67.0	67.68%	19507.8	59.83%
KLF10(Zf)/HEK293-KLF10.GFP-ChIP-Seq(GSE58341)/Homer	GGGGGTGTGTCC	1e-1	-2.675e+00	0.1805	46.0	46.46%	12605.6	38.66%
Sox9(HMG)/Limb-SOX9-ChIP-Seq(GSE73225)/Homer	AGGVNCCTTTGT	1e-1	-2.625e+00	0.1885	70.0	70.71%	20604.6	63.19%
DLX5(Homeobox)/BasalGanglia-Dlx5-ChIP-seq(GSE124936)/Homer	SSTAATTA	1e-1	-2.593e+00	0.1935	66.0	66.67%	19263.2	59.08%
Sox4(HMG)/proB-Sox4-ChIP-Seq(GSE50066)/Homer	YCTTTGTTCC	1e-1	-2.592e+00	0.1935	71.0	71.72%	20977.2	64.34%
GATA3(Zf),DR4/iTreg-Gata3-ChIP-Seq(GSE20898)/Homer	AGATGKDGAGATAAG	1e-1	-2.581e+00	0.1937	13.0	13.13%	2766.9	8.49%
PPARE(NR),DR1/3T3L1-Pparg-ChIP-Seq(GSE13511)/Homer	TGACCTTTGCCCCA	1e-1	-2.570e+00	0.1946	61.0	61.62%	17598.5	53.97%
ERE(NR),IR3/MCF7-ERa-ChIP-Seq(Unpublished)/Homer	VAGGTCACNSTGACC	1e-1	-2.543e+00	0.1989	26.0	26.26%	6516.2	19.98%
OCT:OCT(POU,Homeobox)/NPC-OCT6-ChIP-Seq(GSE43916)/Homer	YATGCATATRCATRT	1e-1	-2.537e+00	0.1989	23.0	23.23%	5631.8	17.27%
Smad4(MAD)/ESC-SMAD4-ChIP-Seq(GSE29422)/Homer	VBSYGTCTGG	1e-1	-2.537e+00	0.1989	79.0	79.80%	23831.1	73.09%
HLF(bZIP)/HSC-HLF.Flag-ChIP-Seq(GSE69817)/Homer	RTTATGYAAB	1e-1	-2.500e+00	0.2040	67.0	67.68%	19684.9	60.37%
PU.1-IRF(ETS:IRF)/Bcell-PU.1-ChIP-Seq(GSE21512)/Homer	MGGAAGTGAAAC	1e-1	-2.496e+00	0.2040	80.0	80.81%	24221.4	74.29%
NF1(CTF)/LNCAP-NF1-ChIP-Seq(Unpublished)/Homer	CYTGGCABNSTGCCAR	1e-1	-2.474e+00	0.2071	32.0	32.32%	8381.5	25.71%
Sox15(HMG)/CPA-Sox15-ChIP-Seq(GSE62909)/Homer	RAACAATGGN	1e-1	-2.472e+00	0.2071	79.0	79.80%	23883.3	73.25%
JunB(bZIP)/DendriticCells-Junb-ChIP-Seq(GSE36099)/Homer	RATGASTCAT	1e-1	-2.443e+00	0.2112	48.0	48.48%	13443.5	41.23%
Tbr1(T-box)/Cortex-Tbr1-ChIP-Seq(GSE71384)/Homer	AAGGTGTKAA	1e-1	-2.424e+00	0.2141	79.0	79.80%	23922.1	73.37%
AP-2alpha(AP2)/Hela-AP2alpha-ChIP-Seq(GSE31477)/Homer	ATGCCCTGAGGC	1e-1	-2.422e+00	0.2141	40.0	40.40%	10911.0	33.46%
COUP-TFII(NR)/Artia-Nr2f2-ChIP-Seq(GSE46497)/Homer	AGRGGTCA	1e-1	-2.408e+00	0.2151	78.0	78.79%	23580.4	72.32%
PRDM9(Zf)/Testis-DMC1-ChIP-Seq(GSE35498)/Homer	ADGGYAGYAGCATCT	1e-1	-2.392e+00	0.2174	34.0	34.34%	9061.7	27.79%
PPARa(NR),DR1/Liver-Ppara-ChIP-Seq(GSE47954)/Homer	VNAGGKCAAAGGTCA	1e-1	-2.390e+00	0.2174	66.0	66.67%	19442.2	59.63%
Gata4(Zf)/Heart-Gata4-ChIP-Seq(GSE35151)/Homer	NBWGATAAGR	1e-1	-2.378e+00	0.2182	70.0	70.71%	20818.3	63.85%
YY1(Zf)/Promoter/Homer	CAAGATGGCGGC	1e-1	-2.331e+00	0.2275	8.0	8.08%	1542.9	4.73%
TEAD2(TEA)/Py2T-Tead2-ChIP-Seq(GSE55709)/Homer	CCWGGAATGY	1e-1	-2.316e+00	0.2297	44.0	44.44%	12272.2	37.64%
ZNF652/HepG2-ZNF652.Flag-ChIP-Seq(Encode)/Homer	TTAACCCTTTVNKKN	1e0	-2.296e+00	0.2330	31.0	31.31%	8212.7	25.19%
STAT5(Stat)/mCD4+-Stat5-ChIP-Seq(GSE12346)/Homer	RTTTCTNAGAAA	1e0	-2.280e+00	0.2356	38.0	38.38%	10402.8	31.90%
PU.1:IRF8(ETS:IRF)/pDC-Irf8-ChIP-Seq(GSE66899)/Homer	GGAAGTGAAAST	1e0	-2.255e+00	0.2403	25.0	25.25%	6418.4	19.68%
Twist2(bHLH)/Myoblast-Twist2.Ty1-ChIP-Seq(GSE127998)/Homer	MCAGCTGBYH	1e0	-2.254e+00	0.2403	81.0	81.82%	24776.8	75.99%
TEAD3(TEA)/HepG2-TEAD3-ChIP-Seq(Encode)/Homer	TRCATTCCAG	1e0	-2.248e+00	0.2403	71.0	71.72%	21279.1	65.26%
NeuroG2(bHLH)/Fibroblast-NeuroG2-ChIP-Seq(GSE75910)/Homer	ACCATCTGTT	1e0	-2.235e+00	0.2415	78.0	78.79%	23727.0	72.77%
KLF14(Zf)/HEK293-KLF14.GFP-ChIP-Seq(GSE58341)/Homer	RGKGGGCGKGGC	1e0	-2.233e+00	0.2415	64.0	64.65%	18911.2	58.00%
BMAL1(bHLH)/Liver-Bmal1-ChIP-Seq(GSE39860)/Homer	GNCACGTG	1e0	-2.220e+00	0.2426	83.0	83.84%	25522.4	78.28%
Atf4(bZIP)/MEF-Atf4-ChIP-Seq(GSE35681)/Homer	MTGATGCAAT	1e0	-2.217e+00	0.2426	29.0	29.29%	7661.7	23.50%
Npas4(bHLH)/Neuron-Npas4-ChIP-Seq(GSE127793)/Homer	NHRTCACGACDN	1e0	-2.188e+00	0.2478	48.0	48.48%	13675.9	41.94%
ZNF711(Zf)/SHSY5Y-ZNF711-ChIP-Seq(GSE20673)/Homer	AGGCCTAG	1e0	-2.177e+00	0.2493	69.0	69.70%	20659.8	63.36%
Nkx2.5(Homeobox)/HL1-Nkx2.5.biotin-ChIP-Seq(GSE21529)/Homer	RRSCACTYAA	1e0	-2.161e+00	0.2523	90.0	90.91%	28147.8	86.33%
HOXB13(Homeobox)/ProstateTumor-HOXB13-ChIP-Seq(GSE56288)/Homer	TTTTATKRGG	1e0	-2.156e+00	0.2523	75.0	75.76%	22746.2	69.76%
Atf3(bZIP)/GBM-ATF3-ChIP-Seq(GSE33912)/Homer	DATGASTCATHN	1e0	-2.148e+00	0.2530	53.0	53.54%	15341.6	47.05%
Atf1(bZIP)/K562-ATF1-ChIP-Seq(GSE31477)/Homer	GATGACGTCA	1e0	-2.144e+00	0.2530	51.0	51.52%	14691.3	45.06%
BORIS(Zf)/K562-CTCFL-ChIP-Seq(GSE32465)/Homer	CNNBRGCGCCCCCTGSTGGC	1e0	-2.143e+00	0.2530	15.0	15.15%	3549.8	10.89%
BATF(bZIP)/Th17-BATF-ChIP-Seq(GSE39756)/Homer	DATGASTCAT	1e0	-2.129e+00	0.2540	53.0	53.54%	15359.4	47.11%
Nkx3.1(Homeobox)/LNCaP-Nkx3.1-ChIP-Seq(GSE28264)/Homer	AAGCACTTAA	1e0	-2.125e+00	0.2540	92.0	92.93%	28935.3	88.74%
RBPJ:Ebox(?,bHLH)/Panc1-Rbpj1-ChIP-Seq(GSE47459)/Homer	GGGRAARRGRMCAGMTG	1e0	-2.106e+00	0.2576	28.0	28.28%	7444.8	22.83%
Tcfcp2l1(CP2)/mES-Tcfcp2l1-ChIP-Seq(GSE11431)/Homer	NRAACCRGTTYRAACCRGYT	1e0	-2.094e+00	0.2594	16.0	16.16%	3866.1	11.86%
Oct4(POU,Homeobox)/mES-Oct4-ChIP-Seq(GSE11431)/Homer	ATTTGCATAW	1e0	-2.092e+00	0.2594	48.0	48.48%	13767.4	42.22%
Chop(bZIP)/MEF-Chop-ChIP-Seq(GSE35681)/Homer	ATTGCATCAT	1e0	-2.084e+00	0.2596	24.0	24.24%	6244.2	19.15%
FOXA1(Forkhead)/LNCAP-FOXA1-ChIP-Seq(GSE27824)/Homer	WAAGTAAACA	1e0	-2.079e+00	0.2596	82.0	82.83%	25280.3	77.53%
DMRT1(DM)/Testis-DMRT1-ChIP-Seq(GSE64892)/Homer	TWGHWACAWTGTWDC	1e0	-2.073e+00	0.2599	33.0	33.33%	9017.3	27.66%
PBX1(Homeobox)/MCF7-PBX1-ChIP-Seq(GSE28007)/Homer	GSCTGTCACTCA	1e0	-2.072e+00	0.2599	10.0	10.10%	2181.1	6.69%
Gli2(Zf)/GM2-Gli2-ChIP-Chip(GSE112702)/Homer	YSTGGGTGGTCT	1e0	-2.056e+00	0.2618	20.0	20.20%	5065.8	15.54%
GATA3(Zf),DR8/iTreg-Gata3-ChIP-Seq(GSE20898)/Homer	AGATSTNDNNDSAGATAASN	1e0	-2.041e+00	0.2647	12.0	12.12%	2753.9	8.45%
MITF(bHLH)/MastCells-MITF-ChIP-Seq(GSE48085)/Homer	RTCATGTGAC	1e0	-2.031e+00	0.2661	60.0	60.61%	17769.8	54.50%
Myf5(bHLH)/GM-Myf5-ChIP-Seq(GSE24852)/Homer	BAACAGCTGT	1e0	-2.031e+00	0.2661	47.0	47.47%	13504.4	41.42%
GRE(NR),IR3/RAW264.7-GRE-ChIP-Seq(Unpublished)/Homer	VAGRACAKWCTGTYC	1e0	-2.027e+00	0.2661	28.0	28.28%	7508.9	23.03%
NFkB-p65-Rel(RHD)/ThioMac-LPS-Expression(GSE23622)/Homer	GGAAATTCCC	1e0	-2.024e+00	0.2661	7.0	7.07%	1395.3	4.28%
Hoxc9(Homeobox)/Ainv15-Hoxc9-ChIP-Seq(GSE21812)/Homer	GGCCATAAATCA	1e0	-2.023e+00	0.2661	50.0	50.51%	14486.0	44.43%
STAT6(Stat)/Macrophage-Stat6-ChIP-Seq(GSE38377)/Homer	TTCCKNAGAA	1e0	-2.012e+00	0.2661	51.0	51.52%	14822.2	45.46%
Lhx2(Homeobox)/HFSC-Lhx2-ChIP-Seq(GSE48068)/Homer	TAATTAGN	1e0	-2.011e+00	0.2661	75.0	75.76%	22880.8	70.17%
HINFP(Zf)/K562-HINFP.eGFP-ChIP-Seq(Encode)/Homer	TWVGGTCCGC	1e0	-1.996e+00	0.2669	13.0	13.13%	3061.1	9.39%
LRF(Zf)/Erythroblasts-ZBTB7A-ChIP-Seq(GSE74977)/Homer	AAGACCCYYN	1e0	-1.975e+00	0.2713	58.0	58.59%	17161.3	52.63%
CTCF-SatelliteElement(Zf?)/CD4+-CTCF-ChIP-Seq(Barski_et_al.)/Homer	TGCAGTTCCMVNWRTGGCCA	1e0	-1.974e+00	0.2713	3.0	3.03%	424.5	1.30%
ETS:RUNX(ETS,Runt)/Jurkat-RUNX1-ChIP-Seq(GSE17954)/Homer	RCAGGATGTGGT	1e0	-1.972e+00	0.2713	10.0	10.10%	2229.5	6.84%
Stat3(Stat)/mES-Stat3-ChIP-Seq(GSE11431)/Homer	CTTCCGGGAA	1e0	-1.966e+00	0.2713	42.0	42.42%	11960.4	36.68%
Stat3+il21(Stat)/CD4-Stat3-ChIP-Seq(GSE19198)/Homer	SVYTTCCNGGAARB	1e0	-1.964e+00	0.2713	55.0	55.56%	16182.9	49.63%
Hand2(bHLH)/Mesoderm-Hand2-ChIP-Seq(GSE61475)/Homer	TGACANARRCCAGRC	1e0	-1.947e+00	0.2730	40.0	40.40%	11340.8	34.78%
ZNF143|STAF(Zf)/CUTLL-ZNF143-ChIP-Seq(GSE29600)/Homer	ATTTCCCAGVAKSCY	1e0	-1.940e+00	0.2737	32.0	32.32%	8823.4	27.06%
En1(Homeobox)/SUM149-EN1-ChIP-Seq(GSE120957)/Homer	NDCTAATTAS	1e0	-1.932e+00	0.2748	89.0	89.90%	27939.7	85.69%
Brachyury(T-box)/Mesoendoderm-Brachyury-ChIP-exo(GSE54963)/Homer	ANTTMRCASBNNNGTGYKAAN	1e0	-1.913e+00	0.2787	29.0	29.29%	7914.7	24.27%
Tbox:Smad(T-box,MAD)/ESCd5-Smad2_3-ChIP-Seq(GSE29422)/Homer	AGGTGHCAGACA	1e0	-1.898e+00	0.2817	20.0	20.20%	5179.7	15.89%
SpiB(ETS)/OCILY3-SPIB-ChIP-Seq(GSE56857)/Homer	AAAGRGGAAGTG	1e0	-1.875e+00	0.2871	27.0	27.27%	7329.5	22.48%
Pit1(Homeobox)/GCrat-Pit1-ChIP-Seq(GSE58009)/Homer	ATGMATATDC	1e0	-1.848e+00	0.2936	73.0	73.74%	22349.4	68.54%
Elk1(ETS)/Hela-Elk1-ChIP-Seq(GSE31477)/Homer	HACTTCCGGY	1e0	-1.838e+00	0.2953	39.0	39.39%	11129.7	34.13%
Atoh1(bHLH)/Cerebellum-Atoh1-ChIP-Seq(GSE22111)/Homer	VNRVCAGCTGGY	1e0	-1.833e+00	0.2958	62.0	62.63%	18642.7	57.18%
Hoxd12(Homeobox)/ChickenMSG-Hoxd12.Flag-ChIP-Seq(GSE86088)/Homer	HDGYAATGAAAN	1e0	-1.812e+00	0.3008	89.0	89.90%	28031.6	85.97%
p53(p53)/Saos-p53-ChIP-Seq(GSE15780)/Homer	RRCATGYCYRGRCATGYYYN	1e0	-1.806e+00	0.3008	12.0	12.12%	2884.6	8.85%
p53(p53)/Saos-p53-ChIP-Seq/Homer	RRCATGYCYRGRCATGYYYN	1e0	-1.806e+00	0.3008	12.0	12.12%	2884.6	8.85%
Meis1(Homeobox)/MastCells-Meis1-ChIP-Seq(GSE48085)/Homer	VGCTGWCAVB	1e0	-1.743e+00	0.3181	80.0	80.81%	24877.3	76.30%
NRF(NRF)/Promoter/Homer	STGCGCATGCGC	1e0	-1.732e+00	0.3203	12.0	12.12%	2928.7	8.98%
CLOCK(bHLH)/Liver-Clock-ChIP-Seq(GSE39860)/Homer	GHCACGTG	1e0	-1.728e+00	0.3204	37.0	37.37%	10605.7	32.53%
Eomes(T-box)/H9-Eomes-ChIP-Seq(GSE26097)/Homer	ATTAACACCT	1e0	-1.708e+00	0.3255	89.0	89.90%	28113.2	86.22%
EHF(ETS)/LoVo-EHF-ChIP-Seq(GSE49402)/Homer	AVCAGGAAGT	1e0	-1.688e+00	0.3306	75.0	75.76%	23200.8	71.16%
Usf2(bHLH)/C2C12-Usf2-ChIP-Seq(GSE36030)/Homer	GTCACGTGGT	1e0	-1.681e+00	0.3317	27.0	27.27%	7504.8	23.02%
Pax7(Paired,Homeobox),long/Myoblast-Pax7-ChIP-Seq(GSE25064)/Homer	TAATCHGATTAC	1e0	-1.661e+00	0.3368	5.0	5.05%	1004.0	3.08%
AP-2gamma(AP2)/MCF7-TFAP2C-ChIP-Seq(GSE21234)/Homer	SCCTSAGGSCAW	1e0	-1.657e+00	0.3369	46.0	46.46%	13573.9	41.63%
CRE(bZIP)/Promoter/Homer	CSGTGACGTCAC	1e0	-1.655e+00	0.3369	17.0	17.17%	4462.0	13.68%
GATA(Zf),IR3/iTreg-Gata3-ChIP-Seq(GSE20898)/Homer	NNNNNBAGATAWYATCTVHN	1e0	-1.636e+00	0.3415	18.0	18.18%	4778.9	14.66%
Bcl6(Zf)/Liver-Bcl6-ChIP-Seq(GSE31578)/Homer	NNNCTTTCCAGGAAA	1e0	-1.628e+00	0.3428	77.0	77.78%	23951.1	73.46%
ZNF264(Zf)/HEK293-ZNF264.GFP-ChIP-Seq(GSE58341)/Homer	RGGGCACTAACY	1e0	-1.628e+00	0.3428	46.0	46.46%	13606.6	41.73%
CTCF(Zf)/CD4+-CTCF-ChIP-Seq(Barski_et_al.)/Homer	AYAGTGCCMYCTRGTGGCCA	1e0	-1.622e+00	0.3428	12.0	12.12%	2997.9	9.19%
Pknox1(Homeobox)/ES-Prep1-ChIP-Seq(GSE63282)/Homer	SCTGTCAVTCAV	1e0	-1.619e+00	0.3428	23.0	23.23%	6321.1	19.39%
ZFX(Zf)/mES-Zfx-ChIP-Seq(GSE11431)/Homer	AGGCCTRG	1e0	-1.612e+00	0.3429	61.0	61.62%	18554.0	56.90%
IRF2(IRF)/Erythroblas-IRF2-ChIP-Seq(GSE36985)/Homer	GAAASYGAAASY	1e0	-1.610e+00	0.3429	14.0	14.14%	3596.8	11.03%
PRDM1(Zf)/Hela-PRDM1-ChIP-Seq(GSE31477)/Homer	ACTTTCACTTTC	1e0	-1.591e+00	0.3476	49.0	49.49%	14625.3	44.86%
Olig2(bHLH)/Neuron-Olig2-ChIP-Seq(GSE30882)/Homer	RCCATMTGTT	1e0	-1.589e+00	0.3476	85.0	85.86%	26781.3	82.14%
Pax8(Paired,Homeobox)/Thyroid-Pax8-ChIP-Seq(GSE26938)/Homer	GTCATGCHTGRCTGS	1e0	-1.581e+00	0.3484	24.0	24.24%	6666.7	20.45%
GATA(Zf),IR4/iTreg-Gata3-ChIP-Seq(GSE20898)/Homer	NAGATWNBNATCTNN	1e0	-1.553e+00	0.3568	11.0	11.11%	2748.8	8.43%
Prop1(Homeobox)/GHFT1-PROP1.biotin-ChIP-Seq(GSE77302)/Homer	NTAATBNAATTA	1e0	-1.552e+00	0.3568	57.0	57.58%	17298.1	53.05%
PGR(NR)/EndoStromal-PGR-ChIP-Seq(GSE69539)/Homer	AAGAACATWHTGTTC	1e0	-1.546e+00	0.3568	29.0	29.29%	8262.6	25.34%
Sox21(HMG)/ESC-SOX21-ChIP-Seq(GSE110505)/Homer	BCCWTTGTBYKV	1e0	-1.546e+00	0.3568	89.0	89.90%	28246.4	86.63%
Egr1(Zf)/K562-Egr1-ChIP-Seq(GSE32465)/Homer	TGCGTGGGYG	1e0	-1.538e+00	0.3568	37.0	37.37%	10809.4	33.15%
Gata6(Zf)/HUG1N-GATA6-ChIP-Seq(GSE51936)/Homer	YCTTATCTBN	1e0	-1.537e+00	0.3568	64.0	64.65%	19643.2	60.24%
THRb(NR)/HepG2-THRb.Flag-ChIP-Seq(Encode)/Homer	GGTCACCTGAGGTCA	1e0	-1.532e+00	0.3568	35.0	35.35%	10178.2	31.22%
Sox10(HMG)/SciaticNerve-Sox3-ChIP-Seq(GSE35132)/Homer	CCWTTGTYYB	1e0	-1.530e+00	0.3568	87.0	87.88%	27544.9	84.48%
EBF1(EBF)/Near-E2A-ChIP-Seq(GSE21512)/Homer	GTCCCCWGGGGA	1e0	-1.529e+00	0.3568	52.0	52.53%	15679.7	48.09%
p53(p53)/mES-cMyc-ChIP-Seq(GSE11431)/Homer	ACATGCCCGGGCAT	1e0	-1.528e+00	0.3568	2.0	2.02%	287.4	0.88%
RXR(NR),DR1/3T3L1-RXR-ChIP-Seq(GSE13511)/Homer	TAGGGCAAAGGTCA	1e0	-1.509e+00	0.3590	62.0	62.63%	19009.1	58.30%
ETV4(ETS)/HepG2-ETV4-ChIP-Seq(ENCODE)/Homer	ACCGGAAGTG	1e0	-1.503e+00	0.3598	62.0	62.63%	19016.1	58.32%
ETS(ETS)/Promoter/Homer	AACCGGAAGT	1e0	-1.489e+00	0.3635	27.0	27.27%	7692.4	23.59%
Tcf12(bHLH)/GM12878-Tcf12-ChIP-Seq(GSE32465)/Homer	VCAGCTGYTG	1e0	-1.448e+00	0.3772	52.0	52.53%	15779.0	48.39%
Nkx2.1(Homeobox)/LungAC-Nkx2.1-ChIP-Seq(GSE43252)/Homer	RSCACTYRAG	1e0	-1.448e+00	0.3772	94.0	94.95%	30148.4	92.46%
STAT6(Stat)/CD4-Stat6-ChIP-Seq(GSE22104)/Homer	ABTTCYYRRGAA	1e0	-1.435e+00	0.3797	49.0	49.49%	14813.7	45.43%
Fli1(ETS)/CD8-FLI-ChIP-Seq(GSE20898)/Homer	NRYTTCCGGH	1e0	-1.434e+00	0.3797	65.0	65.66%	20102.1	61.65%
Phox2a(Homeobox)/Neuron-Phox2a-ChIP-Seq(GSE31456)/Homer	YTAATYNRATTA	1e0	-1.430e+00	0.3797	42.0	42.42%	12544.8	38.47%
Lhx3(Homeobox)/Neuron-Lhx3-ChIP-Seq(GSE31456)/Homer	ADBTAATTAR	1e0	-1.424e+00	0.3797	86.0	86.87%	27288.6	83.69%
Tcf3(HMG)/mES-Tcf3-ChIP-Seq(GSE11724)/Homer	ASWTCAAAGG	1e0	-1.422e+00	0.3797	28.0	28.28%	8078.6	24.78%
CRX(Homeobox)/Retina-Crx-ChIP-Seq(GSE20012)/Homer	GCTAATCC	1e0	-1.421e+00	0.3797	92.0	92.93%	29432.8	90.27%
MafK(bZIP)/C2C12-MafK-ChIP-Seq(GSE36030)/Homer	GCTGASTCAGCA	1e0	-1.407e+00	0.3819	22.0	22.22%	6210.7	19.05%
Ets1-distal(ETS)/CD4+-PolII-ChIP-Seq(Barski_et_al.)/Homer	MACAGGAAGT	1e0	-1.406e+00	0.3819	31.0	31.31%	9045.7	27.74%
Dlx3(Homeobox)/Kerainocytes-Dlx3-ChIP-Seq(GSE89884)/Homer	NDGTAATTAC	1e0	-1.399e+00	0.3826	58.0	58.59%	17818.7	54.65%
Fox:Ebox(Forkhead,bHLH)/Panc1-Foxa2-ChIP-Seq(GSE47459)/Homer	NNNVCTGWGYAAACASN	1e0	-1.379e+00	0.3887	72.0	72.73%	22523.1	69.08%
EWS:ERG-fusion(ETS)/CADO_ES1-EWS:ERG-ChIP-Seq(SRA014231)/Homer	ATTTCCTGTN	1e0	-1.376e+00	0.3887	57.0	57.58%	17516.0	53.72%
MafF(bZIP)/HepG2-MafF-ChIP-Seq(GSE31477)/Homer	HWWGTCAGCAWWTTT	1e0	-1.359e+00	0.3940	29.0	29.29%	8464.9	25.96%
HNF1b(Homeobox)/PDAC-HNF1B-ChIP-Seq(GSE64557)/Homer	GTTAATNATTAA	1e0	-1.353e+00	0.3949	21.0	21.21%	5952.6	18.26%
CHR(?)/Hela-CellCycle-Expression/Homer	SRGTTTCAAA	1e0	-1.351e+00	0.3949	56.0	56.57%	17218.8	52.81%
TFE3(bHLH)/MEF-TFE3-ChIP-Seq(GSE75757)/Homer	GTCACGTGACYV	1e0	-1.346e+00	0.3949	9.0	9.09%	2291.1	7.03%
Reverb(NR),DR2/RAW-Reverba.biotin-ChIP-Seq(GSE45914)/Homer	GTRGGTCASTGGGTCA	1e0	-1.324e+00	0.4021	12.0	12.12%	3206.2	9.83%
IRF1(IRF)/PBMC-IRF1-ChIP-Seq(GSE43036)/Homer	GAAAGTGAAAGT	1e0	-1.315e+00	0.4044	18.0	18.18%	5055.7	15.51%
Pbx3(Homeobox)/GM12878-PBX3-ChIP-Seq(GSE32465)/Homer	SCTGTCAMTCAN	1e0	-1.313e+00	0.4044	23.0	23.23%	6619.0	20.30%
ZNF768(Zf)/Rajj-ZNF768-ChIP-Seq(GSE111879)/Homer	RHHCAGAGAGGB	1e0	-1.275e+00	0.4182	4.0	4.04%	881.5	2.70%
Fra1(bZIP)/BT549-Fra1-ChIP-Seq(GSE46166)/Homer	NNATGASTCATH	1e0	-1.274e+00	0.4182	45.0	45.45%	13717.1	42.07%
Lhx1(Homeobox)/EmbryoCarcinoma-Lhx1-ChIP-Seq(GSE70957)/Homer	NNYTAATTAR	1e0	-1.270e+00	0.4182	74.0	74.75%	23333.1	71.56%
E2F1(E2F)/Hela-E2F1-ChIP-Seq(GSE22478)/Homer	CWGGCGGGAA	1e0	-1.248e+00	0.4255	9.0	9.09%	2357.3	7.23%
KLF6(Zf)/PDAC-KLF6-ChIP-Seq(GSE64557)/Homer	MKGGGYGTGGCC	1e0	-1.239e+00	0.4275	44.0	44.44%	13438.2	41.21%
MYNN(Zf)/HEK293-MYNN.eGFP-ChIP-Seq(Encode)/Homer	TTCAAAWTAAAAGTC	1e0	-1.230e+00	0.4301	32.0	32.32%	9574.4	29.36%
ZKSCAN1(Zf)/HepG2-ZKSCAN1-ChIP-Seq(Encode)/Homer	GCACAYAGTAGGKCY	1e0	-1.228e+00	0.4301	4.0	4.04%	901.7	2.77%
REST-NRSF(Zf)/Jurkat-NRSF-ChIP-Seq/Homer	GGMGCTGTCCATGGTGCTGA	1e0	-1.220e+00	0.4315	1.0	1.01%	115.9	0.36%
PAX5(Paired,Homeobox)/GM12878-PAX5-ChIP-Seq(GSE32465)/Homer	GCAGCCAAGCRTGACH	1e0	-1.219e+00	0.4315	25.0	25.25%	7354.4	22.56%
Rbpj1(?)/Panc1-Rbpj1-ChIP-Seq(GSE47459)/Homer	HTTTCCCASG	1e0	-1.196e+00	0.4393	75.0	75.76%	23765.0	72.89%
Rfx5(HTH)/GM12878-Rfx5-ChIP-Seq(GSE31477)/Homer	SCCTAGCAACAG	1e0	-1.187e+00	0.4418	30.0	30.30%	8988.3	27.57%
Mouse_Recombination_Hotspot(Zf)/Testis-DMC1-ChIP-Seq(GSE24438)/Homer	ACTYKNATTCGTGNTACTTC	1e0	-1.170e+00	0.4477	9.0	9.09%	2412.5	7.40%
CEBP:CEBP(bZIP)/MEF-Chop-ChIP-Seq(GSE35681)/Homer	NTNATGCAAYMNNHTGMAAY	1e0	-1.159e+00	0.4511	17.0	17.17%	4896.3	15.02%
GLI3(Zf)/Limb-GLI3-ChIP-Chip(GSE11077)/Homer	CGTGGGTGGTCC	1e0	-1.136e+00	0.4600	9.0	9.09%	2437.7	7.48%
Etv2(ETS)/ES-ER71-ChIP-Seq(GSE59402)/Homer	NNAYTTCCTGHN	1e0	-1.123e+00	0.4645	61.0	61.62%	19186.3	58.84%
bZIP:IRF(bZIP,IRF)/Th17-BatF-ChIP-Seq(GSE39756)/Homer	NAGTTTCABTHTGACTNW	1e0	-1.114e+00	0.4672	45.0	45.45%	13940.8	42.76%
Barx1(Homeobox)/Stomach-Barx1.3xFlag-ChIP-Seq(GSE69483)/Homer	AAACMATTAN	1e0	-1.113e+00	0.4672	48.0	48.48%	14923.4	45.77%
E2F3(E2F)/MEF-E2F3-ChIP-Seq(GSE71376)/Homer	BTKGGCGGGAAA	1e0	-1.107e+00	0.4675	26.0	26.26%	7808.6	23.95%
DLX2(Homeobox)/BasalGanglia-Dlx2-ChIP-seq(GSE124936)/Homer	NNNTAATTAS	1e0	-1.105e+00	0.4675	82.0	82.83%	26247.2	80.50%
PR(NR)/T47D-PR-ChIP-Seq(GSE31130)/Homer	VAGRACAKNCTGTBC	1e0	-1.081e+00	0.4771	90.0	90.91%	29016.5	88.99%
Hoxb4(Homeobox)/ES-Hoxb4-ChIP-Seq(GSE34014)/Homer	TGATTRATGGCY	1e0	-1.065e+00	0.4830	20.0	20.20%	5946.4	18.24%
ELF1(ETS)/Jurkat-ELF1-ChIP-Seq(SRA014231)/Homer	AVCCGGAAGT	1e0	-1.063e+00	0.4830	34.0	34.34%	10441.4	32.02%
Mef2c(MADS)/GM12878-Mef2c-ChIP-Seq(GSE32465)/Homer	DCYAAAAATAGM	1e0	-1.054e+00	0.4853	46.0	46.46%	14357.9	44.04%
Fra2(bZIP)/Striatum-Fra2-ChIP-Seq(GSE43429)/Homer	GGATGACTCATC	1e0	-1.046e+00	0.4875	38.0	38.38%	11762.4	36.07%
Hnf1(Homeobox)/Liver-Foxa2-Chip-Seq(GSE25694)/Homer	GGTTAAWCATTAA	1e0	-1.022e+00	0.4977	19.0	19.19%	5679.0	17.42%
Rfx6(HTH)/Min6b1-Rfx6.HA-ChIP-Seq(GSE62844)/Homer	TGTTKCCTAGCAACM	1e0	-1.019e+00	0.4980	62.0	62.63%	19674.2	60.34%
MafA(bZIP)/Islet-MafA-ChIP-Seq(GSE30298)/Homer	TGCTGACTCA	1e0	-9.975e-01	0.5071	53.0	53.54%	16740.7	51.34%
ARE(NR)/LNCAP-AR-ChIP-Seq(GSE27824)/Homer	RGRACASNSTGTYCYB	1e0	-9.959e-01	0.5071	27.0	27.27%	8276.0	25.38%
TR4(NR),DR1/Hela-TR4-ChIP-Seq(GSE24685)/Homer	GAGGTCAAAGGTCA	1e0	-9.932e-01	0.5071	11.0	11.11%	3178.0	9.75%
Sox3(HMG)/NPC-Sox3-ChIP-Seq(GSE33059)/Homer	CCWTTGTY	1e0	-9.815e-01	0.5105	87.0	87.88%	28091.7	86.16%
RAR:RXR(NR),DR5/ES-RAR-ChIP-Seq(GSE56893)/Homer	RGGTCADNNAGAGGTCAV	1e0	-9.766e-01	0.5114	3.0	3.03%	723.2	2.22%
ZNF317(Zf)/HEK293-ZNF317.GFP-ChIP-Seq(GSE58341)/Homer	GTCWGCTGTYYCTCT	1e0	-9.673e-01	0.5146	9.0	9.09%	2573.3	7.89%
AP-1(bZIP)/ThioMac-PU.1-ChIP-Seq(GSE21512)/Homer	VTGACTCATC	1e0	-9.595e-01	0.5170	52.0	52.53%	16473.2	50.52%
Fosl2(bZIP)/3T3L1-Fosl2-ChIP-Seq(GSE56872)/Homer	NATGASTCABNN	1e0	-9.575e-01	0.5170	28.0	28.28%	8653.7	26.54%
ZNF669(Zf)/HEK293-ZNF669.GFP-ChIP-Seq(GSE58341)/Homer	GARTGGTCATCGCCC	1e0	-9.409e-01	0.5236	5.0	5.05%	1349.7	4.14%
SF1(NR)/H295R-Nr5a1-ChIP-Seq(GSE44220)/Homer	CAAGGHCANV	1e0	-9.311e-01	0.5271	37.0	37.37%	11614.3	35.62%
Nr5a2(NR)/mES-Nr5a2-ChIP-Seq(GSE19019)/Homer	BTCAAGGTCA	1e0	-9.304e-01	0.5271	40.0	40.40%	12593.5	38.62%
Hoxa9(Homeobox)/ChickenMSG-Hoxa9.Flag-ChIP-Seq(GSE86088)/Homer	RGCAATNAAA	1e0	-9.300e-01	0.5271	94.0	94.95%	30535.1	93.65%
Fos(bZIP)/TSC-Fos-ChIP-Seq(GSE110950)/Homer	NDATGASTCAYN	1e0	-9.188e-01	0.5288	45.0	45.45%	14246.3	43.69%
DLX1(Homeobox)/BasalGanglia-Dlx1-ChIP-seq(GSE124936)/Homer	NSNNTAATTA	1e0	-9.116e-01	0.5310	78.0	78.79%	25154.7	77.15%
ZNF322(Zf)/HEK293-ZNF322.GFP-ChIP-Seq(GSE58341)/Homer	GAGCCTGGTACTGWGCCTGR	1e0	-9.028e-01	0.5341	19.0	19.19%	5826.3	17.87%
TATA-Box(TBP)/Promoter/Homer	CCTTTTAWAGSC	1e0	-8.921e-01	0.5383	77.0	77.78%	24849.4	76.21%
Hoxa13(Homeobox)/ChickenMSG-Hoxa13.Flag-ChIP-Seq(GSE86088)/Homer	CYHATAAAAN	1e0	-8.857e-01	0.5401	94.0	94.95%	30572.7	93.77%
HIF-1b(HLH)/T47D-HIF1b-ChIP-Seq(GSE59937)/Homer	RTACGTGC	1e0	-8.778e-01	0.5427	55.0	55.56%	17597.8	53.97%
GABPA(ETS)/Jurkat-GABPa-ChIP-Seq(GSE17954)/Homer	RACCGGAAGT	1e0	-8.732e-01	0.5436	55.0	55.56%	17605.4	54.00%
Sp2(Zf)/HEK293-Sp2.eGFP-ChIP-Seq(Encode)/Homer	YGGCCCCGCCCC	1e0	-8.630e-01	0.5476	52.0	52.53%	16637.5	51.03%
ZNF41(Zf)/HEK293-ZNF41.GFP-ChIP-Seq(GSE58341)/Homer	CCTCATGGTGYCYTWYTCCCTTGTG	1e0	-8.619e-01	0.5476	3.0	3.03%	779.3	2.39%
IRF:BATF(IRF:bZIP)/pDC-Irf8-ChIP-Seq(GSE66899)/Homer	CTTTCANTATGACTV	1e0	-8.591e-01	0.5476	16.0	16.16%	4916.3	15.08%
PU.1(ETS)/ThioMac-PU.1-ChIP-Seq(GSE21512)/Homer	AGAGGAAGTG	1e0	-8.386e-01	0.5562	39.0	39.39%	12421.8	38.10%
Maz(Zf)/HepG2-Maz-ChIP-Seq(GSE31477)/Homer	GGGGGGGG	1e0	-8.209e-01	0.5645	50.0	50.51%	16056.5	49.24%
IRF4(IRF)/GM12878-IRF4-ChIP-Seq(GSE32465)/Homer	ACTGAAACCA	1e0	-8.046e-01	0.5721	38.0	38.38%	12154.3	37.28%
NFE2L2(bZIP)/HepG2-NFE2L2-ChIP-Seq(Encode)/Homer	AWWWTGCTGAGTCAT	1e0	-7.746e-01	0.5878	7.0	7.07%	2110.5	6.47%
ZNF692(Zf)/HEK293-ZNF692.GFP-ChIP-Seq(GSE58341)/Homer	GTGGGCCCCA	1e0	-7.693e-01	0.5892	7.0	7.07%	2115.3	6.49%
Sp5(Zf)/mES-Sp5.Flag-ChIP-Seq(GSE72989)/Homer	RGKGGGCGGAGC	1e0	-7.618e-01	0.5919	40.0	40.40%	12887.2	39.52%
RORa(NR)/Liver-Rora-ChIP-Seq(GSE101115)/Homer	AAWCTAGGTCARDNN	1e0	-7.519e-01	0.5961	16.0	16.16%	5058.7	15.51%
Arnt:Ahr(bHLH)/MCF7-Arnt-ChIP-Seq(Lo_et_al.)/Homer	TBGCACGCAA	1e0	-7.284e-01	0.6085	37.0	37.37%	11967.2	36.70%
Six4(Homeobox)/MCF7-SIX4-ChIP-Seq(Encode)/Homer	TGWAAYCTGABACCB	1e0	-7.253e-01	0.6087	5.0	5.05%	1506.9	4.62%
Bach2(bZIP)/OCILy7-Bach2-ChIP-Seq(GSE44420)/Homer	TGCTGAGTCA	1e0	-7.136e-01	0.6141	17.0	17.17%	5440.5	16.69%
Ptf1a(bHLH)/Panc1-Ptf1a-ChIP-Seq(GSE47459)/Homer	ACAGCTGTTN	1e0	-7.122e-01	0.6141	84.0	84.85%	27434.5	84.14%
Bapx1(Homeobox)/VertebralCol-Bapx1-ChIP-Seq(GSE36672)/Homer	TTRAGTGSYK	1e0	-7.057e-01	0.6154	86.0	86.87%	28101.8	86.19%
Smad3(MAD)/NPC-Smad3-ChIP-Seq(GSE36673)/Homer	TWGTCTGV	1e0	-6.884e-01	0.6244	91.0	91.92%	29765.2	91.29%
PRDM14(Zf)/H1-PRDM14-ChIP-Seq(GSE22767)/Homer	RGGTCTCTAACY	1e0	-6.782e-01	0.6291	26.0	26.26%	8452.5	25.92%
RAR:RXR(NR),DR0/ES-RAR-ChIP-Seq(GSE56893)/Homer	AGGTCAAGGTCA	1e0	-6.772e-01	0.6291	14.0	14.14%	4509.3	13.83%
EKLF(Zf)/Erythrocyte-Klf1-ChIP-Seq(GSE20478)/Homer	NWGGGTGTGGCY	1e0	-6.497e-01	0.6436	13.0	13.13%	4219.6	12.94%
ZBTB12(Zf)/HEK293-ZBTB12.GFP-ChIP-Seq(GSE58341)/Homer	NGNTCTAGAACCNGV	1e0	-6.458e-01	0.6443	33.0	33.33%	10816.7	33.17%
TCFL2(HMG)/K562-TCF7L2-ChIP-Seq(GSE29196)/Homer	ACWTCAAAGG	1e0	-6.334e-01	0.6505	9.0	9.09%	2917.1	8.95%
Tbx5(T-box)/HL1-Tbx5.biotin-ChIP-Seq(GSE21529)/Homer	AGGTGTCA	1e0	-6.327e-01	0.6505	91.0	91.92%	29831.2	91.49%
ETV1(ETS)/GIST48-ETV1-ChIP-Seq(GSE22441)/Homer	AACCGGAAGT	1e0	-6.300e-01	0.6505	69.0	69.70%	22662.4	69.50%
Zfp809(Zf)/ES-Zfp809-ChIP-Seq(GSE70799)/Homer	GGGGCTYGKCTGGGA	1e0	-6.279e-01	0.6505	10.0	10.10%	3256.4	9.99%
THRa(NR)/C17.2-THRa-ChIP-Seq(GSE38347)/Homer	GGTCANYTGAGGWCA	1e0	-6.107e-01	0.6582	26.0	26.26%	8580.2	26.32%
E2F7(E2F)/Hela-E2F7-ChIP-Seq(GSE32673)/Homer	VDTTTCCCGCCA	1e0	-5.832e-01	0.6747	4.0	4.04%	1297.7	3.98%
KLF1(Zf)/HUDEP2-KLF1-CutnRun(GSE136251)/Homer	VDGGGYGGGGCY	1e0	-5.807e-01	0.6747	35.0	35.35%	11613.5	35.62%
GATA3(Zf)/iTreg-Gata3-ChIP-Seq(GSE20898)/Homer	AGATAASR	1e0	-5.645e-01	0.6836	77.0	77.78%	25400.1	77.90%
Hoxa10(Homeobox)/ChickenMSG-Hoxa10.Flag-ChIP-Seq(GSE86088)/Homer	GGYAATGAAA	1e0	-5.628e-01	0.6836	47.0	47.47%	15604.1	47.86%
Rfx1(HTH)/NPC-H3K4me1-ChIP-Seq(GSE16256)/Homer	KGTTGCCATGGCAA	1e0	-5.536e-01	0.6874	15.0	15.15%	5036.6	15.45%
KLF5(Zf)/LoVo-KLF5-ChIP-Seq(GSE49402)/Homer	DGGGYGKGGC	1e0	-5.376e-01	0.6965	46.0	46.46%	15336.8	47.04%
GRE(NR),IR3/A549-GR-ChIP-Seq(GSE32465)/Homer	NRGVACABNVTGTYCY	1e0	-5.365e-01	0.6965	13.0	13.13%	4395.0	13.48%
Mef2b(MADS)/HEK293-Mef2b.V5-ChIP-Seq(GSE67450)/Homer	GCTATTTTTGGM	1e0	-5.239e-01	0.7024	60.0	60.61%	19957.5	61.21%
HIF2a(bHLH)/785_O-HIF2a-ChIP-Seq(GSE34871)/Homer	GCACGTACCC	1e0	-5.150e-01	0.7067	21.0	21.21%	7115.3	21.82%
Pax7(Paired,Homeobox),longest/Myoblast-Pax7-ChIP-Seq(GSE25064)/Homer	NTAATTDGCYAATTANNWWD	1e0	-5.088e-01	0.7092	4.0	4.04%	1369.8	4.20%
LHX9(Homeobox)/Hct116-LHX9.V5-ChIP-Seq(GSE116822)/Homer	NGCTAATTAG	1e0	-5.023e-01	0.7119	77.0	77.78%	25526.1	78.29%
AR-halfsite(NR)/LNCaP-AR-ChIP-Seq(GSE27824)/Homer	CCAGGAACAG	1e0	-4.898e-01	0.7190	96.0	96.97%	31567.4	96.82%
Isl1(Homeobox)/Neuron-Isl1-ChIP-Seq(GSE31456)/Homer	CTAATKGV	1e0	-4.875e-01	0.7190	85.0	85.86%	28120.9	86.25%
E2F4(E2F)/K562-E2F4-ChIP-Seq(GSE31477)/Homer	GGCGGGAAAH	1e0	-4.782e-01	0.7235	14.0	14.14%	4837.7	14.84%
RORg(NR)/Liver-Rorc-ChIP-Seq(GSE101115)/Homer	WAABTAGGTCAV	1e0	-4.598e-01	0.7350	10.0	10.10%	3508.2	10.76%
Hoxd10(Homeobox)/ChickenMSG-Hoxd10.Flag-ChIP-Seq(GSE86088)/Homer	GGCMATGAAA	1e0	-4.553e-01	0.7364	69.0	69.70%	23052.3	70.70%
Hoxa11(Homeobox)/ChickenMSG-Hoxa11.Flag-ChIP-Seq(GSE86088)/Homer	TTTTATGGCM	1e0	-4.517e-01	0.7371	91.0	91.92%	30070.0	92.22%
GFY(?)/Promoter/Homer	ACTACAATTCCC	1e0	-4.414e-01	0.7427	5.0	5.05%	1799.0	5.52%
Hoxd13(Homeobox)/ChickenMSG-Hoxd13.Flag-ChIP-Seq(GSE86088)/Homer	NCYAATAAAA	1e0	-4.211e-01	0.7560	82.0	82.83%	27297.3	83.72%
Klf4(Zf)/mES-Klf4-ChIP-Seq(GSE11431)/Homer	GCCACACCCA	1e0	-3.923e-01	0.7760	18.0	18.18%	6382.4	19.57%
LXRE(NR),DR4/RAW-LXRb.biotin-ChIP-Seq(GSE21512)/Homer	RGGTTACTANAGGTCA	1e0	-3.916e-01	0.7760	4.0	4.04%	1506.9	4.62%
FoxD3(forkhead)/ZebrafishEmbryo-Foxd3.biotin-ChIP-seq(GSE106676)/Homer	TGTTTAYTTAGC	1e0	-3.751e-01	0.7854	64.0	64.65%	21655.5	66.42%
HIF-1a(bHLH)/MCF7-HIF1a-ChIP-Seq(GSE28352)/Homer	TACGTGCV	1e0	-3.648e-01	0.7914	14.0	14.14%	5078.9	15.58%
BMYB(HTH)/Hela-BMYB-ChIP-Seq(GSE27030)/Homer	NHAACBGYYV	1e0	-3.556e-01	0.7967	75.0	75.76%	25236.9	77.40%
ETS1(ETS)/Jurkat-ETS1-ChIP-Seq(GSE17954)/Homer	ACAGGAAGTG	1e0	-3.538e-01	0.7967	58.0	58.59%	19778.1	60.66%
c-Myc(bHLH)/LNCAP-cMyc-ChIP-Seq(Unpublished)/Homer	VCCACGTG	1e0	-3.323e-01	0.8113	20.0	20.20%	7225.4	22.16%
Egr2(Zf)/Thymocytes-Egr2-ChIP-Seq(GSE34254)/Homer	NGCGTGGGCGGR	1e0	-3.183e-01	0.8206	7.0	7.07%	2717.7	8.34%
Foxo1(Forkhead)/RAW-Foxo1-ChIP-Seq(Fan_et_al.)/Homer	CTGTTTAC	1e0	-3.164e-01	0.8206	84.0	84.85%	28159.4	86.36%
Mef2d(MADS)/Retina-Mef2d-ChIP-Seq(GSE61391)/Homer	GCTATTTTTAGC	1e0	-3.001e-01	0.8314	19.0	19.19%	6979.8	21.41%
Hoxd11(Homeobox)/ChickenMSG-Hoxd11.Flag-ChIP-Seq(GSE86088)/Homer	VGCCATAAAA	1e0	-2.830e-01	0.8437	90.0	90.91%	30053.1	92.17%
T1ISRE(IRF)/ThioMac-Ifnb-Expression/Homer	ACTTTCGTTTCT	1e0	-2.636e-01	0.8579	1.0	1.01%	478.2	1.47%
X-box(HTH)/NPC-H3K4me1-ChIP-Seq(GSE16256)/Homer	GGTTGCCATGGCAA	1e0	-2.404e-01	0.8759	8.0	8.08%	3266.2	10.02%
NPAS2(bHLH)/Liver-NPAS2-ChIP-Seq(GSE39860)/Homer	KCCACGTGAC	1e0	-2.277e-01	0.8849	52.0	52.53%	18307.5	56.15%
Nkx6.1(Homeobox)/Islet-Nkx6.1-ChIP-Seq(GSE40975)/Homer	GKTAATGR	1e0	-2.261e-01	0.8849	91.0	91.92%	30464.1	93.43%
ZBTB18(Zf)/HEK293-ZBTB18.GFP-ChIP-Seq(GSE58341)/Homer	AACATCTGGA	1e0	-2.247e-01	0.8849	32.0	32.32%	11695.8	35.87%
Klf9(Zf)/GBM-Klf9-ChIP-Seq(GSE62211)/Homer	GCCACRCCCACY	1e0	-2.052e-01	0.8982	16.0	16.16%	6266.8	19.22%
Ronin(THAP)/ES-Thap11-ChIP-Seq(GSE51522)/Homer	RACTACAACTCCCAGVAKGC	1e0	-1.991e-01	0.9015	1.0	1.01%	559.7	1.72%
bHLHE40(bHLH)/HepG2-BHLHE40-ChIP-Seq(GSE31477)/Homer	KCACGTGMCN	1e0	-1.967e-01	0.9015	15.0	15.15%	5945.1	18.23%
STAT4(Stat)/CD4-Stat4-ChIP-Seq(GSE22104)/Homer	NYTTCCWGGAAR	1e0	-1.952e-01	0.9015	59.0	59.60%	20724.6	63.56%
MYB(HTH)/ERMYB-Myb-ChIPSeq(GSE22095)/Homer	GGCVGTTR	1e0	-1.857e-01	0.9067	77.0	77.78%	26419.5	81.03%
Mef2a(MADS)/HL1-Mef2a.biotin-ChIP-Seq(GSE21529)/Homer	CYAAAAATAG	1e0	-1.817e-01	0.9082	35.0	35.35%	12917.4	39.62%
RFX(HTH)/K562-RFX3-ChIP-Seq(SRA012198)/Homer	CGGTTGCCATGGCAAC	1e0	-1.765e-01	0.9107	5.0	5.05%	2310.3	7.09%
AMYB(HTH)/Testes-AMYB-ChIP-Seq(GSE44588)/Homer	TGGCAGTTGG	1e0	-1.689e-01	0.9153	72.0	72.73%	24955.1	76.54%
Zfp57(Zf)/H1-ZFP57.HA-ChIP-Seq(GSE115387)/Homer	NANTGCSGCA	1e0	-1.532e-01	0.9275	9.0	9.09%	3934.6	12.07%
NRF1(NRF)/MCF7-NRF1-ChIP-Seq(Unpublished)/Homer	CTGCGCATGCGC	1e0	-1.485e-01	0.9296	3.0	3.03%	1574.2	4.83%
TRPS1(Zf)/MCF7-TRPS1-ChIP-Seq(GSE107013)/Homer	AGATAAGANN	1e0	-1.454e-01	0.9302	83.0	83.84%	28388.6	87.07%
GFY-Staf(?,Zf)/Promoter/Homer	RACTACAATTCCCAGAAKGC	1e0	-1.365e-01	0.9362	3.0	3.03%	1611.7	4.94%
NF1:FOXA1(CTF,Forkhead)/LNCAP-FOXA1-ChIP-Seq(GSE27824)/Homer	WNTGTTTRYTTTGGCA	1e0	-1.341e-01	0.9362	4.0	4.04%	2044.3	6.27%
Erra(NR)/HepG2-Erra-ChIP-Seq(GSE31477)/Homer	CAAAGGTCAG	1e0	-1.224e-01	0.9449	76.0	76.77%	26419.7	81.03%
Tgif1(Homeobox)/mES-Tgif1-ChIP-Seq(GSE55404)/Homer	YTGWCADY	1e0	-1.087e-01	0.9556	91.0	91.92%	30780.5	94.40%
ZNF165(Zf)/WHIM12-ZNF165-ChIP-Seq(GSE65937)/Homer	AAGGKGRCGCAGGCA	1e0	-9.903e-02	0.9626	4.0	4.04%	2189.3	6.71%
OCT:OCT(POU,Homeobox,IR1)/NPC-Brn2-ChIP-Seq(GSE35496)/Homer	ATGAATWATTCATGA	1e0	-8.159e-02	0.9772	1.0	1.01%	828.3	2.54%
Zfp281(Zf)/ES-Zfp281-ChIP-Seq(GSE81042)/Homer	CCCCTCCCCCAC	1e0	-7.383e-02	0.9824	12.0	12.12%	5547.7	17.01%
KLF3(Zf)/MEF-Klf3-ChIP-Seq(GSE44748)/Homer	NRGCCCCRCCCHBNN	1e0	-7.304e-02	0.9824	17.0	17.17%	7418.9	22.75%
PAX5(Paired,Homeobox),condensed/GM12878-PAX5-ChIP-Seq(GSE32465)/Homer	GTCACGCTCSCTGM	1e0	-7.107e-02	0.9824	4.0	4.04%	2344.5	7.19%
ZNF519(Zf)/HEK293-ZNF519.GFP-ChIP-Seq(GSE58341)/Homer	GAGSCCGAGC	1e0	-6.514e-02	0.9839	6.0	6.06%	3244.2	9.95%
NF-E2(bZIP)/K562-NFE2-ChIP-Seq(GSE31477)/Homer	GATGACTCAGCA	1e0	-6.359e-02	0.9839	3.0	3.03%	1939.0	5.95%
RARa(NR)/K562-RARa-ChIP-Seq(Encode)/Homer	TTGAMCTTTG	1e0	-5.229e-02	0.9919	87.0	87.88%	30007.7	92.03%
E-box(bHLH)/Promoter/Homer	SSGGTCACGTGA	1e0	-4.759e-02	0.9942	2.0	2.02%	1561.2	4.79%
Tgif2(Homeobox)/mES-Tgif2-ChIP-Seq(GSE55404)/Homer	TGTCANYT	1e0	-4.180e-02	0.9976	91.0	91.92%	31091.8	95.36%
ERG(ETS)/VCaP-ERG-ChIP-Seq(GSE14097)/Homer	ACAGGAAGTG	1e0	-4.173e-02	0.9976	68.0	68.69%	24724.4	75.83%
RARg(NR)/ES-RARg-ChIP-Seq(GSE30538)/Homer	AGGTCAAGGTCA	1e0	-3.452e-02	1.0000	3.0	3.03%	2192.6	6.72%
Jun-AP1(bZIP)/K562-cJun-ChIP-Seq(GSE31477)/Homer	GATGASTCATCN	1e0	-2.825e-02	1.0000	13.0	13.13%	6527.6	20.02%
Bach1(bZIP)/K562-Bach1-ChIP-Seq(GSE31477)/Homer	AWWNTGCTGAGTCAT	1e0	-1.886e-02	1.0000	2.0	2.02%	1901.0	5.83%
SCL(bHLH)/HPC7-Scl-ChIP-Seq(GSE13511)/Homer	AVCAGCTG	1e0	-1.448e-02	1.0000	92.0	92.93%	31561.7	96.80%
Rfx2(HTH)/LoVo-RFX2-ChIP-Seq(GSE49402)/Homer	GTTGCCATGGCAACM	1e0	-1.231e-02	1.0000	3.0	3.03%	2602.6	7.98%
THRb(NR)/Liver-NR1A2-ChIP-Seq(GSE52613)/Homer	TRAGGTCA	1e0	-1.215e-02	1.0000	91.0	91.92%	31385.0	96.26%
Nrf2(bZIP)/Lymphoblast-Nrf2-ChIP-Seq(GSE37589)/Homer	HTGCTGAGTCAT	1e0	-7.583e-03	1.0000	1.0	1.01%	1571.0	4.82%
Sp1(Zf)/Promoter/Homer	GGCCCCGCCCCC	1e0	-4.003e-03	1.0000	3.0	3.03%	3028.1	9.29%
Nanog(Homeobox)/mES-Nanog-ChIP-Seq(GSE11724)/Homer	RGCCATTAAC	1e0	-1.379e-03	1.0000	93.0	93.94%	32063.8	98.34%
Pitx1(Homeobox)/Chicken-Pitx1-ChIP-Seq(GSE38910)/Homer	TAATCCCN	1e0	-5.010e-04	1.0000	93.0	93.94%	32150.5	98.60%
DUX(Homeobox)/C2C12-Dux-ChIP-Seq(GSE87279)/Homer	BCWGATTCAATCAAN	1e0	0.000e+00	1.0000	0.0	0.00%	150.5	0.46%
E2F(E2F)/Hela-CellCycle-Expression/Homer	TTSGCGCGAAAA	1e0	0.000e+00	1.0000	0.0	0.00%	607.7	1.86%
GFX(?)/Promoter/Homer	ATTCTCGCGAGA	1e0	0.000e+00	1.0000	0.0	0.00%	132.8	0.41%
ZBTB33(Zf)/GM12878-ZBTB33-ChIP-Seq(GSE32465)/Homer	GGVTCTCGCGAGAAC	1e0	0.000e+00	1.0000	0.0	0.00%	386.8	1.19%
ZFP3(Zf)/HEK293-ZFP3.GFP-ChIP-Seq(GSE58341)/Homer	GGGTTTTGAAGGATGARTAGGAGTT	1e0	0.000e+00	1.0000	0.0	0.00%	28.7	0.09%
ZNF528(Zf)/HEK293-ZNF528.GFP-ChIP-Seq(GSE58341)/Homer	AGAAATGACTTCCCT	1e0	0.000e+00	1.0000	0.0	0.00%	253.6	0.78%
