## Supplementary Table 8 for "Unique nigral and cortical pathways implicated by epigenomic and transcriptional analyses in a rotenone rat model of Parkinson’s disease"

### Sheet: Sheet 1
chr	start	end	annotation	logFC	PValue	FDR	GENE	GENENAME	distanceToTSS	DAR
chr5	149122084	149124344	Promoter (<=1kb)	1.42842	5.51763e-08	2.40023e-05	C1qb	complement C1q B chain	48	Hyper
chr5	149127558	149128451	Promoter (2-3kb)	2.13591	3.51263e-06	0.000499815	C1qc	complement C1q C chain	2281	Hyper
chr5	149133535	149136488	Promoter (<=1kb)	0.755119	9.12224e-05	0.00539735	C1qa	complement C1q A chain	0	Hyper
chr1	182658508	182660142	Promoter (<=1kb)	1.08543	0.00024574	0.0104356	Itgam	integrin subunit alpha M	0	Hyper
chr5	149124589	149125529	Promoter (<=1kb)	1.22341	0.000921378	0.0250684	C1qb	complement C1q B chain	-197	Hyper
chr5	149128659	149131064	Promoter (<=1kb)	0.644161	0.00216637	0.0433371	C1qc	complement C1q C chain	0	Hyper
chr15	40109523	40111537	Distal Intergenic	0.577509	0.00630532	0.0845448	Clu	clusterin	-49531	non-DAR
chr1	182679395	182680892	Intron (NM_012711/25021, intron 12 of 29)	0.613775	0.0406386	0.242233	Itgam	integrin subunit alpha M	20219	non-DAR
chr5	149131205	149132445	Promoter (<=1kb)	0.576568	0.0500833	0.271064	C1qc	complement C1q C chain	-473	non-DAR
chr5	119659491	119660608	Distal Intergenic	0.381481	0.182762	0.508712	C8a	complement C8 alpha chain	-21816	non-DAR
chr13	31531306	31532431	Distal Intergenic	-0.361399	0.199715	0.531846	C1ql2	complement C1q like 2	60156	non-DAR
chr3	18427157	18429010	Distal Intergenic	-0.194321	0.207467	0.541355	C5	complement C5	-65163	non-DAR
chr1	76943723	76946132	Promoter (1-2kb)	0.166063	0.438218	0.74697	C5ar2	complement C5a receptor 2	-1342	non-DAR
chr4	157444916	157445832	Promoter (2-3kb)	0.161292	0.564634	0.825652	C1s	complement C1s	-2661	non-DAR
chr9	2116263	2118925	Promoter (1-2kb)	-0.12261	0.565063	0.825766	C3	complement C3	-1897	non-DAR
chr3	18436715	18438164	Distal Intergenic	-0.135527	0.590662	0.838878	C5	complement C5	-74721	non-DAR
chr1	76941457	76943368	Promoter (<=1kb)	0.0717424	0.760857	0.916183	C5ar2	complement C5a receptor 2	0	non-DAR
chr10	55703654	55705321	Promoter (<=1kb)	0.0222201	0.906865	0.970714	C1qbp	complement C1q binding protein	0	non-DAR
